# Phase-specific signatures of wound fibroblasts and matrix patterns define cancer-associated fibroblast subtypes

**DOI:** 10.1101/2022.11.18.516967

**Authors:** Mateusz S. Wietecha, David Lauenstein, Michael Cangkrama, Sybille Seiler, Juyoung Jin, Andreas Goppelt, Manfred Claassen, Mitchell P. Levesque, Reinhard Dummer, Sabine Werner

**Affiliations:** Institute of Molecular Health Sciences, Department of Biology, ETH Zürich, Otto-Stern-Weg 7, 8093 Zürich, Switzerland; Ottobock SE & Co. KGaA; 37115 Duderstadt, Germany; Department of Medicine, Department of Computer Science, Eberhard Karls University, 72076 Tübingen, Germany; Department of Dermatology, University of Zürich Hospital, 8952 Schlieren, Switzerland; College of Dentistry, University of Illinois at Chicago, 801 S. Paulina St., Chicago, IL, 60612, United States of America

**Keywords:** Cancer, cancer-associated fibroblast, collagen, elastin, wound healing

## Abstract

Healing wounds and cancers present remarkable cellular and molecular parallels, but the specific roles of the healing phases are largely unknown. We developed a bioinformatics pipeline to identify genes and pathways that define distinct phases across the time course of healing. Their comparison to cancer transcriptomes revealed that a resolution-phase wound signature is associated with increased severity in skin cancer and enriches for extracellular matrix-related pathways. Comparisons of transcriptomes of early- and late-phase wound fibroblasts vs skin cancer-associated fibroblasts (CAFs) identified an “early-wound” CAF subtype, which localizes to the inner tumor stroma and expresses collagen-related genes that are controlled by the RUNX2 transcription factor. A “late-wound” CAF subtype localizes to the outer tumor stroma and expresses elastin-related genes. Matrix imaging of primary melanoma tissue microarrays validated these matrix signatures and identified collagen- vs elastin-rich niches within the tumor microenvironment, whose spatial organization predicts survival and recurrence. These results identify wound-regulated genes and matrix patterns with prognostic potential in skin cancer.
