## Supplementary Table 2 for "Phase-specific signatures of wound fibroblasts and matrix patterns define cancer-associated fibroblast subtypes"

### Sheet: Phase_Specific_Genes
Supplementary Table 2	Early	Mid	Late
Wound Phase-specific Genes	1110002E22RIK	1110038B12RIK	ACTC1
	1600014C10RIK	1500015O10RIK	ADAM12
	2010005H15RIK	1600012H06RIK	ADAMTS10
	2310001H17RIK	1810011O10RIK	ADAMTS15
	2310040G24RIK	2310022B05RIK	AEBP1
	2610528A11RIK	2310050C09RIK	AHDC1
	2810408I11RIK	3632451O06RIK	ALG11
	A4GALT	4930503L19RIK	ANGPTL1
	AA467197	5330438D12RIK	ANGPTL2
	AB124611	5730508B09RIK	ATP6V0D2
	ACP2	9230110C19RIK	BCAR1
	ACVRL1	ABCA5	BGN
	ADA	ABCG1	C030027H14RIK
	ADAM8	ABI3BP	C1QTNF2
	ADM	ACE	C330006A16RIK
	AI467606	ADAMTS2	CD248
	AI607873	ADCY7	CDKN1C
	AI662270	ADK	CEP97
	AI839979	AGTR1A	CERCAM
	AIF1	AKAP12	CHPT1
	AKNA	ANTXR1	CILP
	AKR1B8	AOAH	CLEC14A
	ALDH3B1	AP1S2	CLIP3
	ALOX5AP	APAF1	COL14A1
	AMDHD2	ARMCX2	COL16A1
	ANGPT2	ARSI	COL1A1
	ANGPTL4	AS3MT	COL3A1
	ANKRD1	ASAH1	COL5A1
	ANKRD10	ASAH2	COL6A1
	ANKRD2	ASPH	COL6A2
	ANKRD23	ASPN	COL6A3
	ANKRD37	ASPRV1	COL7A1
	ANTXR2	ATAD1	COL8A1
	APBB1IP	ATG4C	CPA3
	APLN	ATP11B	CPXM2
	APOBEC1	ATP6V1A	CYGB
	APOBEC2	ATP8B1	CYP1B1
	APRT	ATP8B2	DKK3
	ARG1	AZI2	DNM1
	ARHGAP22	BC003331	DPT
	ARHGAP30	BCAP29	EGFLAM
	ARHGAP9	BCL10	ELN
	ARHGDIB	BIRC3	EMILIN1
	ARID5A	BMP1	EYA2
	ARMC7	BNIP3	F2R
	ARRB2	BTC	FBLN7
	ASB12	C130079G13RIK	FN1
	ASB5	C1QTNF3	FNDC1
	ATF3	C1QTNF6	GDF10
	AW112010	C2	GLIS2
	B4GALT5	CALCRL	GPC3
	BATF	CALM4	HMGCS2
	BC028528	CAMK1D	HTRA1
	BCL2L11	CAMK2D	IGF2
	BCL3	CASC4	IGF2BP2
	BOLA2	CASQ2	IGFBP2
	BST1	CBX3	IGFBP7
	BTK	CCDC80	IGSF3
	C1QA	CCDC88A	IQSEC1
	C1QB	CCL11	ISLR
	C3AR1	CCL20	ITGB5
	C5AR1	CCL22	ITIH5
	CACNG6	CCR2	KLK7
	CALML4	CD180	KRT1
	CAMKK2	CD200R1	KRTAP6-3
	CAR4	CD209A	LAMA2
	CASK	CD276	LGR5
	CASP8	CD33	LRP4
	CAV3	CD34	LRRC17
	CCDC109B	CD3D	LRRC8A
	CCDC88B	CD48	MATN2
	CCL2	CD55	MC1R
	CCL3	CDC14B	MCPT4
	CCL4	CDH11	MDK
	CCL5	CDKN1B	MEGF6
	CCL6	CEPT1	MEST
	CCL7	CLCA2	MFAP2
	CCL9	CLDN10	MFAP4
	CCR1	CLDN23	MFGE8
	CCR5	CLDND1	MGP
	CCR7	CLEC2D	MMP11
	CCRL2	CLEC3B	MMP14
	CD14	CMTM6	MMP2
	CD24A	CNRIP1	MRC2
	CD274	COL12A1	MRGPRF
	CD300A	COL15A1	NCAM1
	CD300LB	COL5A2	NFATC4
	CD40	COQ10B	NPPC
	CD44	CP	NUMBL
	CD52	CPXM1	OGFRL1
	CD53	CPZ	OLFML2A
	CD59A	CREB3L1	OLFML2B
	CD5L	CREBZF	OLFML3
	CD68	CTBS	PCP4
	CD72	CTHRC1	PDGFRB
	CD80	CTSH	PLP1
	CD84	CTSK	PLXDC1
	CD86	CX3CR1	PODXL2
	CD93	CXCL12	POFUT2
	CDH15	CXCL13	POSTN
	CDKN3	CXCL9	PRRX2
	CDR2L	CYP20A1	PRSS12
	CEBPB	CYP26B1	PRSS22
	CEBPD	CYP2E1	PRSS35
	CFB	CYP7B1	PXDN
	CFP	CYSLTR1	RDH1
	CH25H	DAB2	S100B
	CHCHD4	DACT1	SAMD14
	CHD7	DCK	SASS6
	CHRNA1	DCLK1	SCARF2
	CHST11	DCUN1D5	SCRG1
	CKLF	DDAH1	SECTM1B
	CLCF1	DEFB1	SMOC1
	CLEC4A2	DHX40	SPHK1
	CLEC4A3	DNAJB14	SPON1
	CLEC4D	DNAJC12	SPRY2
	CLEC4E	DNASE1L1	STEAP3
	CLEC4N	DPYSL2	SVEP1
	CLEC5A	DPYSL3	TDH
	CLEC7A	DSEL	TGFB3
	CLIC5	ECM2	THBS3
	CLN3	EFEMP1	THBS4
	CNDP2	EGLN3	TNMD
	CNKSR1	EHF	TNXB
	COL5A3	ELL2	TRPV6
	CORO1A	ENTPD7	TSPAN11
	CORO2A	EREG	TSPAN18
	COTL1	ETNK1
	COX17	ETS1
	COX8B	EVI2A
	CRELD2	EVI5
	CREM	F13A1
	CRLF2	F3
	CRYAB	FBLN2
	CSF1	FBLN5
	CSF1R	FBN1
	CSF2RA	FBXO30
	CSF2RB	FGF7
	CSF2RB2	FGL2
	CSF3	FHL2
	CSF3R	FKBP10
	CSRP3	FKBP14
	CTLA2A	FKBP7
	CTLA2B	FKBP9
	CTSL	FLI1
	CTSS	FNDC3A
	CTSZ	FOXN2
	CXCL1	FSTL1
	CXCL2	FUCA2
	CXCL5	GAL3ST4
	CXCR4	GALNT4
	CYBA	GALNT7
	CYBB	GAP43
	CYCS	GAS6
	DDIT3	GATM
	DDX58	GFPT1
	DEGS2	GFPT2
	DENND1C	GGTA1
	DHX58	GHR
	DOCK2	GM94
	DOK2	GMDS
	DOK3	GNG11
	DTX3L	GNG2
	DUSP27	GPHA2
	EBF1	GPM6B
	EFEMP2	GPR176
	EFHD2	GPR34
	EHBP1L1	GRB10
	EIF2AK2	GSTCD
	EIF4EBP1	GULP1
	ELK3	GZMB
	EMCN	H2-AA
	EMILIN2	H2-Q5
	EMP3	HAMP2
	ENTPD1	HAS2
	EPSTI1	HEXA
	ESD	HEXB
	EVI2B	HFE
	F10	HIF1A
	FAS	HPGD
	FCER1G	HPSE
	FCGR1	HRNR
	FCGR2B	IFIH1
	FCGR3	IFITM6
	FCGR4	IGF1
	FERMT3	IKZF1
	FES	IL13RA1
	FETUB	IL13RA2
	FGD3	IL15RA
	FGF1	IL18
	FGR	IL1F5
	FLNC	IL1F8
	FLOT1	IL1R1
	FLT1	IL1RAP
	FMNL1	IPMK
	FOLR2	IQGAP2
	FOSL1	ITGA6
	FPR1	ITGBL1
	FTH1	ITM2A
	FTL1	JAK1
	FXYD5	JAK2
	FYB	JAM3
	G0S2	KAZALD1
	G530011O06RIK	KCTD4
	GADD45A	KDELC2
	GADD45B	KDELR1
	GAL	KDELR3
	GALNS	KDR
	GAS2L3	KLF10
	GBP2	KLF6
	GBP3	KLHL15
	GCH1	KLK11
	GDA	KLK5
	GEMIN6	KLRD1
	GFER	KPRP
	GIMAP4	KRAS
	GIMAP9	LAMA4
	GLA	LAPTM4A
	GLIPR1	LBP
	GLIPR2	LCE1A1
	GLRX	LCE1A2
	GMFG	LCE1B
	GNGT2	LCE1C
	GNPDA1	LCE1D
	GPR132	LCE1H
	GPR137B	LCE1I
	GPR171	LCE1L
	GPR35	LHFP
	GPR65	LIFR
	GPSM3	LIPA
	GPX1	LIPK
	GRINA	LIX1L
	GRN	LOX
	GRRP1	LPCAT2
	GSDMD	LPGAT1
	GSTA1	LRRCC1
	GSTA4	LRRN1
	GSTT2	LTBP2
	GUSB	LUM
	GZMA	LY6D
	H2AFX	LY96
	HAVCR2	LYSMD3
	HBEGF	MAGEH1
	HCK	MAL2
	HCLS1	MAN1A
	HCST	MAN2A1
	HDC	MANBA
	HHATL	MAOB
	HHEX	MAP3K8
	HIGD1A	MAPK6
	HIST1H4H	MAPRE2
	HK2	MARCH1
	HK3	MARCH7
	HLX	MBOAT2
	HMHA1	MCEE
	HP	MCFD2
	HSP90AA1	MEOX2
	HSPB3	MEX3B
	HSPB6	MEX3C
	HSPB7	MEX3D
	HSPE1	MFSD11
	ICAM1	MMP3
	IER3	MORC3
	IER5	MRC1
	IFI202B	MSN
	IFI203	MXRA7
	IFI30	MXRA8
	IFI35	NARS2
	IFI44	NAT8L
	IFI47	NBEAL1
	IFIT1	NDUFA4L2
	IFIT2	NFE2L2
	IFIT3	NFKB1
	IFITM1	NID1
	IFITM2	NKG7
	IFITM3	NLRP10
	IFNAR2	NNT
	IGSF6	NOV
	IGTP	NUS1
	IKBKE	NXPH4
	IL10	OLFML1
	IL10RA	OMD
	IL10RB	OSR2
	IL15	OSTM1
	IL16	P2RY12
	IL18BP	P4HA1
	IL1A	P4HA2
	IL1B	PAK3
	IL1F9	PCGF5
	IL1R2	PCOLCE
	IL1RN	PCOLCE2
	IL2RG	PDGFC
	IL33	PDGFRL
	IL4RA	PDIA5
	IL6	PELI1
	INHBA	PEX13
	INPP5D	PHACTR2
	INSL6	PHLDB2
	IRAK2	PICALM
	IRF1	PIK3CG
	IRF5	PIP4K2A
	IRF7	PKD2
	IRF8	PLA2G5
	IRG1	PLAT
	ISG20	PLEKHA3
	ITGA5	PLS3
	ITGA7	PLSCR1
	ITGB2	PLTP
	ITGB4	PMAIP1
	ITGB7	PNRC2
	KCNN4	PPFIBP1
	KLF2	PPIC
	KLF7	PQLC3
	KLHL30	PRDX4
	KLHL6	PRELID2
	KLK6	PRELP
	KLK9	PRND
	KRT16	PRRG3
	KRT6B	PTBP2
	LAIR1	PTGFR
	LAMC2	PTPN22
	LAPTM5	PTPRC
	LAT2	PTPRG
	LCE3A	PTPRJ
	LCE3B	PTPRM
	LCE3C	PTPRO
	LCE3F	PXK
	LCN2	PYCR1
	LCP1	RAB27B
	LCP2	RAB31
	LDHA	RAB8B
	LGALS1	RBM43
	LGALS3BP	RBMS1
	LGALS9	RCBTB2
	LGI2	RCOR3
	LGMN	RDH10
	LITAF	RERG
	LMCD1	RFTN2
	LOXL3	RGS5
	LPIN1	RIAN
	LPXN	RIPK1
	LRG1	RNASEL
	LRMP	RUNX1T1
	LRRC2	SAT1
	LSP1	SCARA5
	LST1	SDCBP
	LTB	SDCBP2
	LTB4R1	SEC24A
	LY6A	SECTM1A
	LY6E	SEPP1
	LY86	SERPINA3C
	LY9	SERPINA3M
	LYL1	SERPINB3B
	MAFF	SERPINB7
	MB	SERPINB9
	MCL1	SERPINF1
	MCOLN2	SETDB2
	MEFV	SGPP1
	MFAP5	SH3BGRL
	MLKL	SH3BGRL2
	MMP10	SH3KBP1
	MMP12	SHOX2
	MMP19	SLAMF7
	MMP8	SLC16A14
	MMP9	SLC25A24
	MPEG1	SLC25A32
	MPP1	SLC30A7
	MRPL12	SLC35A5
	MRPL47	SLC4A7
	MRPL52	SLFN5
	MS4A4C	SMOC2
	MS4A6B	SNAI1
	MS4A6C	SNAP23
	MS4A6D	SNX24
	MS4A7	SNX5
	MS4A8A	SOCS6
	MSLN	SPATA6
	MSR1	SPON2
	MT1	SPRED1
	MT2	STAM
	MT3	SULF1
	MUSTN1	TBC1D9
	MVP	TBK1
	MX1	TCF4
	MXD1	TFPI
	MYBPH	TFPI2
	MYD88	THBS2
	MYF6	TIMP2
	MYL1	TLR3
	MYL4	TLR4
	MYLK2	TLR7
	MYO1F	TM6SF1
	MYO1G	TM7SF3
	MYOD1	TMEM100
	MYOG	TMEM106B
	MYOT	TMEM14A
	NAPSA	TMEM161B
	NAV1	TMEM165
	NCF1	TMEM33
	NCF2	TMEM35
	NCF4	TMEM68
	NCKAP1L	TMEM71
	NDRG2	TMIGD1
	NEU1	TNC
	NFAM1	TNFRSF11B
	NFKB2	TNFRSF13B
	NFKBIE	TNN
	NFKBIZ	TNNI1
	NINJ1	TOR1AIP1
	NKAIN1	TPM4
	NLRP3	TRIB3
	NMI	TRIM21
	NOL3	TRIM35
	NOS2	TRMT11
	NOS3	TSLP
	NOSTRIN	TSPAN8
	NPC2	TTC9
	NPPB	TWIST2
	NQO1	TXNIP
	NRAP	UBA6
	NSG1	UBE2V2
	NUAK2	UGCG
	OAS1A	USP25
	OAS1B	VAV3
	OAS2	VCPIP1
	OAS3	WFDC5
	OASL1	WISP1
	OASL2	WISP2
	ODC1	WNT9A
	OSGIN1	WSB1
	OSM	WWP1
	OSTF1	ZFP120
	P2RX4	ZFP260
	P2RY6	ZFP354C
	P4HA3	ZFP521
	PARP12	ZFP652
	PARP14	ZFP760
	PARP9	ZFP9
	PDE1B	ZIC1
	PDE4B
	PDK4
	PDPN
	PFKFB3
	PFKL
	PGAM1
	PGAM2
	PGLYRP1
	PHLDA1
	PIK3AP1
	PIK3R5
	PILRA
	PIRA2
	PITX2
	PKIG
	PLA2G7
	PLAC8
	PLAUR
	PLD4
	PLEK
	PLEKHB1
	PLEKHO1
	PLEKHO2
	PLOD2
	PNRC1
	POPDC2
	PPBP
	PRG4
	PRR13
	PSMB10
	PSMB8
	PSMB9
	PSTPIP1
	PTGES
	PTGIS
	PTGS2
	PTPN18
	PTPN6
	PTX3
	PVR
	RAB20
	RAB32
	RAB3IL1
	RAC2
	RARRES2
	RASA4
	RASGRP4
	RASIP1
	RBP2
	RCAN1
	RCN3
	RGS14
	RGS19
	RHOJ
	RILPL2
	RIN1
	RIPK3
	RNF128
	RNF213
	RRAD
	RRAS2
	RSAD2
	RTN2
	RTP4
	RUNX3
	S100A10
	S100A8
	S100A9
	SAA1
	SAA2
	SAA3
	SAMD9L
	SAMHD1
	SAMSN1
	SDC3
	SELL
	SELM
	SELP
	SELPLG
	SEMA4D
	SEPN1
	SERPINB1A
	SERPINB2
	SERPINE1
	SFRP2
	SGMS2
	SH2D3C
	SH2D5
	SH3BP2
	SIGLECE
	SIRPA
	SLA
	SLAMF9
	SLC11A1
	SLC15A3
	SLC16A3
	SLC20A1
	SLC25A4
	SLC27A3
	SLC29A2
	SLC2A1
	SLC2A3
	SLC2A6
	SLC37A2
	SLC7A11
	SLC7A7
	SLCO2A1
	SLFN1
	SLFN2
	SLFN4
	SLFN8
	SLN
	SLPI
	SMOX
	SNRPA1
	SNRPD1
	SNRPF
	SNX10
	SOCS1
	SOCS3
	SOD3
	SOX15
	SP100
	SP110
	SPA17
	SPINK12
	SPP1
	SPRR1B
	SPRR2D
	SPRR2F
	SPRR2H
	SPRR2I
	SRGN
	SRXN1
	ST3GAL5
	ST6GALNAC4
	STAB1
	STARD8
	STFA2L1
	STK40
	STOM
	STX11
	SUSD3
	SYK
	SYNJ1
	TAOK3
	TCIRG1
	TEAD4
	TES
	TGFB1
	TGM2
	THBD
	TIMM10
	TIMP1
	TIPARP
	TLR1
	TLR13
	TLR2
	TLR6
	TMEM106A
	TMEM173
	TMEM37
	TMEM8
	TMEM86A
	TMOD4
	TNF
	TNFAIP2
	TNFAIP8L2
	TNFRSF12A
	TNFRSF18
	TNFRSF1B
	TNFRSF23
	TNFRSF4
	TNFSF9
	TNNC1
	TNNT1
	TNNT2
	TOR3A
	TPI1
	TPM1
	TPST2
	TRAF1
	TREM1
	TREM2
	TREM3
	TREX1
	TRIM25
	TRIM54
	TRIM63
	TRIM8
	TRPV2
	TSPO
	TUBB6
	TWF2
	TYROBP
	UBASH3B
	UBE2L6
	UNC93B1
	VASP
	VAV1
	VCAM1
	WAS
	WFDC12
	XIRP1
	ZBP1
	ZFP593

### Sheet: ClueGO_Results
GOTerm	GOID	Ontology Source	Term PValue	Term PValue Corrected with Benjamini-Hochberg	GOGroups	% Associated Genes	Nr. Genes	Genes Cluster #1	Genes Cluster #2	Genes Cluster #3	%Genes Cluster #1	%Genes Cluster #2	%Genes Cluster #3	%Genes Cluster #1.adjusted.to.input.list.size	%Genes Cluster #2.adjusted.to.input.list.size	%Genes Cluster #3.adjusted.to.input.list.size	Associated Genes Found
FCGR activation	R-MMU:2029481	REACTOME_Pathways_08.05.2020	0.000222243	0.000384652	Group04	46.1538	6	[Fcgr1, Fcgr2b, Fcgr4, Fgr, Hck, Syk]	[]	[]	100	0	0	100	0	0	[Fcgr1, Fcgr2b, Fcgr4, Fgr, Hck, Syk]
RHO GTPases Activate NADPH Oxidases	R-MMU:5668599	REACTOME_Pathways_08.05.2020	0.000293023	0.000488371	Group09	33.3333	8	[Cyba, Cybb, Ncf1, Ncf2, Ncf4, Rac2, S100a8, S100a9]	[]	[]	100	0	0	100	0	0	[Cyba, Cybb, Ncf1, Ncf2, Ncf4, Rac2, S100a8, S100a9]
ROS and RNS production in phagocytes	R-MMU:1222556	REACTOME_Pathways_08.05.2020	9.05857e-06	1.94112e-05	Group09	33.3333	12	[Cyba, Cybb, Ncf1, Ncf2, Ncf4, Nos2, Nos3, Rac2, Slc11a1, Tcirg1]	[Atp6v1a]	[Atp6v0d2]	83.3333	8.33333	8.33333	80.5969	8.99401	10.4091	[Atp6v0d2, Atp6v1a, Cyba, Cybb, Ncf1, Ncf2, Ncf4, Nos2, Nos3, Rac2, Slc11a1, Tcirg1]
Cell recruitment (pro-inflammatory response)	R-MMU:9664424	REACTOME_Pathways_08.05.2020	6.40709e-07	1.92213e-06	Group06	50	10	[C3ar1, Entpd1, Il1a, Il1b, Mefv, Nfkb2, Nlrp3, Pstpip1]	[Nfkb1, Txnip]	[]	80	20	0	78.1872	21.8128	0	[C3ar1, Entpd1, Il1a, Il1b, Mefv, Nfkb1, Nfkb2, Nlrp3, Pstpip1, Txnip]
Neutrophil degranulation	R-MMU:6798695	REACTOME_Pathways_08.05.2020	2.83439e-20	4.25159e-19	Group11	20	102	[Adam8, Aldh3b1, Aprt, Arg1, Arhgap45, Arhgap9, Bst1, C3ar1, C5ar1, Cd14, Cd44, Cd53, Cd68, Cd93, Cfp, Clec4d, Clec4n, Clec5a, Cotl1, Ctss, Ctsz, Cxcl1, Cxcl2, Cyba, Cybb, Dock2, Dok3, Fcer1g, Fcgr2b, Fcgr4, Fgr, Folr2, Fpr1, Fth1, Galns, Glipr1, Gmfg, Grn, Gsdmd, Gusb, Hk3, Hp, Hsp90aa1, Itgb2, Lcn2, Lrmp, Mmp8, Mmp9, Mvp, Nckap1l, Neu1, Nfam1, Npc2, Ostf1, Pfkl, Pgam1, Pglyrp1, Pira2, Plac8, Pl…	[1600012H06Rik, Apaf1, Asah1, Atp11b, Calm4, Cd33, Cd55, Cmtm6, Dnase1l1, Fgl2, Fuca2, Hexb, Hpse, Iqgap2, Manba, Nfkb1, Prdx4, Ptprc, Ptprj, Rab31, Sdcbp, Serpinb3b, Snap23]	[Krt1]	76.4706	22.549	0.980392	74.3156	24.4539	1.2305	[1600012H06Rik, Adam8, Aldh3b1, Apaf1, Aprt, Arg1, Arhgap45, Arhgap9, Asah1, Atp11b, Bst1, C3ar1, C5ar1, Calm4, Cd14, Cd33, Cd44, Cd53, Cd55, Cd68, Cd93, Cfp, Clec4d, Clec4n, Clec5a, Cmtm6, Cotl1, Ctss, Ctsz, Cxcl1, Cxcl2, Cyba, Cybb, Dnase1l1, Dock2, Dok3, Fcer1g, Fcgr2b, Fcgr4, Fgl2, Fgr, Folr2, Fpr1, Fth1, Fuca2, Galns, Glipr1, Gmfg, Grn, Gsdmd, Gusb, Hexb, Hk3, Hp, Hpse, Hsp90aa1, Iqgap2, Itg…
GPVI-mediated activation cascade	R-MMU:114604	REACTOME_Pathways_08.05.2020	2.9585e-05	6.05148e-05	Group00	32.3529	11	[Fcer1g, Lcp2, Pdpn, Pik3r5, Ptpn6, Rac2, Syk, Vav1]	[Pik3cg, Vav3]	[Col1a1]	72.7273	18.1818	9.09091	69.4242	19.3681	11.2077	[Col1a1, Fcer1g, Lcp2, Pdpn, Pik3cg, Pik3r5, Ptpn6, Rac2, Syk, Vav1, Vav3]
Immunoregulatory interactions between a Lymphoid and a non-Lymphoid cell	R-MMU:198933	REACTOME_Pathways_08.05.2020	2.71915e-06	6.79787e-06	Group01	22.9167	22	[Cd300lb, Cd40, Fcgr2b, Fcgr4, Hcst, Icam1, Ifitm1, Ifitm2, Ifitm3, Itgb2, Itgb7, Pilra, Pvr, Siglece, Trem1, Trem2]	[Cd33, Cd3d, Klrd1, Slamf7]	[Col1a1, Col3a1]	72.7273	18.1818	9.09091	69.4242	19.3681	11.2077	[Cd300lb, Cd33, Cd3d, Cd40, Col1a1, Col3a1, Fcgr2b, Fcgr4, Hcst, Icam1, Ifitm1, Ifitm2, Ifitm3, Itgb2, Itgb7, Klrd1, Pilra, Pvr, Siglece, Slamf7, Trem1, Trem2]
Cell surface interactions at the vascular wall	R-MMU:202733	REACTOME_Pathways_08.05.2020	3.18731e-07	1.1033e-06	Group03	23.5849	25	[Angpt2, Cd44, Cd84, Dok2, Fcer1g, Inpp5d, Itga5, Itgb2, Ptpn6, Sdc3, Selp, Sirpa, Slc16a3, Slc7a11, Slc7a7, Tgfb1, Thbd, Trem1]	[Cd48, Gas6, Itga6, Jam3, Kras]	[Col1a1, Fn1]	72	20	8	68.8004	21.3267	9.87288	[Angpt2, Cd44, Cd48, Cd84, Col1a1, Dok2, Fcer1g, Fn1, Gas6, Inpp5d, Itga5, Itga6, Itgb2, Jam3, Kras, Ptpn6, Sdc3, Selp, Sirpa, Slc16a3, Slc7a11, Slc7a7, Tgfb1, Thbd, Trem1]
Innate Immune System	R-MMU:168249	REACTOME_Pathways_08.05.2020	2.4794e-29	5.57866e-28	Group11	18.4123	167	[Adam8, Aldh3b1, Aprt, Arg1, Arhgap45, Arhgap9, Bst1, Btk, C1qa, C1qb, C3ar1, C5ar1, Casp8, Cd14, Cd300lb, Cd44, Cd53, Cd68, Cd93, Cfp, Clec4d, Clec4e, Clec4n, Clec5a, Cotl1, Ctsl, Ctss, Ctsz, Cxcl1, Cxcl2, Cyba, Cybb, Ddx58, Dock2, Dok3, Fcer1g, Fcgr1, Fcgr2b, Fcgr4, Fgr, Folr2, Fpr1, Fth1, Galns, Glipr1, Gmfg, Grn, Gsdmd, Gusb, Hck, Hk3, Hp, Hsp90aa1, Ikbke, Il1b, Irak2, Irf7, Itgb2, Lat2, Lcn2…	[1600012H06Rik, Apaf1, Asah1, Atp11b, Atp6v1a, Bcl10, Birc3, C2, Calm4, Cd180, Cd33, Cd55, Cmtm6, Ctsk, Defb1, Dnase1l1, Fgl2, Fuca2, Hexb, Hpse, Iqgap2, Klrd1, Kras, Lbp, Ly96, Manba, Map3k8, Nfkb1, Pak3, Peli1, Prdx4, Ptprc, Ptprj, Rab31, Ripk1, Sdcbp, Serpinb3b, Snap23, Tbk1, Tlr4, Tlr7, Txnip, Vav3]	[Atp6v0d2, Dnm1, Krt1, S100b]	71.8563	25.7485	2.39521	69.3037	27.7127	2.98353	[1600012H06Rik, Adam8, Aldh3b1, Apaf1, Aprt, Arg1, Arhgap45, Arhgap9, Asah1, Atp11b, Atp6v0d2, Atp6v1a, Bcl10, Birc3, Bst1, Btk, C1qa, C1qb, C2, C3ar1, C5ar1, Calm4, Casp8, Cd14, Cd180, Cd300lb, Cd33, Cd44, Cd53, Cd55, Cd68, Cd93, Cfp, Clec4d, Clec4e, Clec4n, Clec5a, Cmtm6, Cotl1, Ctsk, Ctsl, Ctss, Ctsz, Cxcl1, Cxcl2, Cyba, Cybb, Ddx58, Defb1, Dnase1l1, Dnm1, Dock2, Dok3, Fcer1g, Fcgr1, Fcgr2b, F…
Immune System	R-MMU:168256	REACTOME_Pathways_08.05.2020	1.51437e-36	6.81465e-35	Group11	15.8404	262	[Adam8, Aldh3b1, Apbb1ip, Aprt, Arg1, Arhgap45, Arhgap9, Arrb2, Asb12, Asb5, Bst1, Btk, C1qa, C1qb, C3ar1, C5ar1, Casp8, Cd14, Cd274, Cd300lb, Cd40, Cd44, Cd53, Cd68, Cd80, Cd86, Cd93, Cfp, Clcf1, Clec4d, Clec4e, Clec4n, Clec5a, Cnksr1, Cotl1, Csf1, Csf1r, Csf3, Csf3r, Ctsl, Ctss, Ctsz, Cxcl1, Cxcl2, Cyba, Cybb, Ddx58, Dock2, Dok3, Dtx3l, Eif2ak2, Fcer1g, Fcgr1, Fcgr2b, Fcgr4, Fgf1, Fgr, Folr2, F…	[1600012H06Rik, Ap1s2, Apaf1, Asah1, Atp11b, Atp6v1a, Bcl10, Birc3, Btc, C2, Calm4, Camk2d, Cd180, Cd33, Cd3d, Cd55, Cmtm6, Ctsk, Defb1, Dnase1l1, Ereg, Fbxo30, Fgf7, Fgl2, Fuca2, Ghr, Hexb, Hpse, Il13ra1, Il15ra, Il1f5, Il1f8, Il1r1, Il1rap, Iqgap2, Jak2, Klrd1, Kras, Lbp, Lifr, Ly96, Manba, Map3k8, Mex3c, Mrc1, Nfkb1, Pak3, Peli1, Prdx4, Ptpn22, Ptprc, Ptprj, Rab31, Ripk1, Rnasel, Sdcbp, Sec24a…	[Atp6v0d2, Col1a1, Col3a1, Dnm1, Fn1, Itgb5, Krt1, Mrc2, Ncam1, Pdgfrb, S100b]	67.1756	28.626	4.19847	64.2568	30.5565	5.18674	[1600012H06Rik, Adam8, Aldh3b1, Ap1s2, Apaf1, Apbb1ip, Aprt, Arg1, Arhgap45, Arhgap9, Arrb2, Asah1, Asb12, Asb5, Atp11b, Atp6v0d2, Atp6v1a, Bcl10, Birc3, Bst1, Btc, Btk, C1qa, C1qb, C2, C3ar1, C5ar1, Calm4, Camk2d, Casp8, Cd14, Cd180, Cd274, Cd300lb, Cd33, Cd3d, Cd40, Cd44, Cd53, Cd55, Cd68, Cd80, Cd86, Cd93, Cfp, Clcf1, Clec4d, Clec4e, Clec4n, Clec5a, Cmtm6, Cnksr1, Col1a1, Col3a1, Cotl1, Csf1, …
Signaling by Interleukins	R-MMU:449147	REACTOME_Pathways_08.05.2020	1.04183e-06	2.93014e-06	Group08	16.7969	43	[Clcf1, Csf1, Csf1r, Csf3, Csf3r, Hck, Il10ra, Il15, Il16, Il1a, Il1b, Il1r2, Il1rn, Il33, Il4ra, Il6, Inpp5d, Irak2, Myd88, Nfkb2, Osm, Psmb10, Psmb8, Psmb9, Ptpn6, Socs1, Socs3, Syk, Vav1]	[Il13ra1, Il15ra, Il1f5, Il1f8, Il1r1, Il1rap, Jak2, Lifr, Map3k8, Nfkb1, Peli1, Tbk1, Tslp]	[S100b]	67.4419	30.2326	2.32558	64.7343	32.3828	2.88291	[Clcf1, Csf1, Csf1r, Csf3, Csf3r, Hck, Il10ra, Il13ra1, Il15, Il15ra, Il16, Il1a, Il1b, Il1f5, Il1f8, Il1r1, Il1r2, Il1rap, Il1rn, Il33, Il4ra, Il6, Inpp5d, Irak2, Jak2, Lifr, Map3k8, Myd88, Nfkb1, Nfkb2, Osm, Peli1, Psmb10, Psmb8, Psmb9, Ptpn6, S100b, Socs1, Socs3, Syk, Tbk1, Tslp, Vav1]
Chemokine receptors bind chemokines	R-MMU:380108	REACTOME_Pathways_08.05.2020	3.21609e-07	1.03374e-06	Group05	30	18	[Ccl3, Ccl4, Ccl5, Ccl7, Ccr5, Ccr7, Ccrl2, Cxcl1, Cxcl2, Cxcl5, Cxcr4, Ppbp]	[Ccl20, Ccl22, Cx3cr1, Cxcl12, Cxcl13, Cxcl9]	[]	66.6667	33.3333	0	64.1864	35.8136	0	[Ccl20, Ccl22, Ccl3, Ccl4, Ccl5, Ccl7, Ccr5, Ccr7, Ccrl2, Cx3cr1, Cxcl1, Cxcl12, Cxcl13, Cxcl2, Cxcl5, Cxcl9, Cxcr4, Ppbp]
Regulation of TLR by endogenous ligand	R-MMU:5686938	REACTOME_Pathways_08.05.2020	1.28192e-06	3.39333e-06	Group10	52.9412	9	[Cd14, S100a8, S100a9, Tlr1, Tlr2, Tlr6]	[Lbp, Ly96, Tlr4]	[]	66.6667	33.3333	0	64.1864	35.8136	0	[Cd14, Lbp, Ly96, S100a8, S100a9, Tlr1, Tlr2, Tlr4, Tlr6]
Toll-like Receptor Cascades	R-MMU:168898	REACTOME_Pathways_08.05.2020	6.68019e-10	3.75761e-09	Group10	25.1908	33	[Casp8, Cd14, Ctsl, Ctss, Ikbke, Irak2, Irf7, Itgb2, Lgmn, Ly86, Myd88, Nfkb2, Ripk3, S100a8, S100a9, Tlr1, Tlr2, Tlr6, Unc93b1]	[Birc3, Cd180, Ctsk, Lbp, Ly96, Map3k8, Nfkb1, Peli1, Ripk1, Tbk1, Tlr4, Tlr7]	[Dnm1, S100b]	57.5758	36.3636	6.06061	54.3259	38.2886	7.38548	[Birc3, Casp8, Cd14, Cd180, Ctsk, Ctsl, Ctss, Dnm1, Ikbke, Irak2, Irf7, Itgb2, Lbp, Lgmn, Ly86, Ly96, Map3k8, Myd88, Nfkb1, Nfkb2, Peli1, Ripk1, Ripk3, S100a8, S100a9, S100b, Tbk1, Tlr1, Tlr2, Tlr4, Tlr6, Tlr7, Unc93b1]
Interleukin-1 family signaling	R-MMU:446652	REACTOME_Pathways_08.05.2020	0.000129468	0.000242752	Group08	19.0476	20	[Il1a, Il1b, Il1r2, Il1rn, Il33, Irak2, Myd88, Nfkb2, Psmb10, Psmb8, Psmb9]	[Il1f5, Il1f8, Il1r1, Il1rap, Map3k8, Nfkb1, Peli1, Tbk1]	[S100b]	55	40	5	51.8406	42.0729	6.08656	[Il1a, Il1b, Il1f5, Il1f8, Il1r1, Il1r2, Il1rap, Il1rn, Il33, Irak2, Map3k8, Myd88, Nfkb1, Nfkb2, Peli1, Psmb10, Psmb8, Psmb9, S100b, Tbk1]
Extra-nuclear estrogen signaling	R-MMU:9009391	REACTOME_Pathways_08.05.2020	0.000196685	0.000354033	Group02	21.7391	15	[Gngt2, Hbegf, Hsp90aa1, Mmp10, Mmp9, Nos3]	[Btc, Cdkn1b, Ereg, Gng11, Gng2, Kras, Mmp3]	[Mmp2, Sphk1]	40	46.6667	13.3333	36.5977	47.647	15.7553	[Btc, Cdkn1b, Ereg, Gng11, Gng2, Gngt2, Hbegf, Hsp90aa1, Kras, Mmp10, Mmp2, Mmp3, Mmp9, Nos3, Sphk1]
Elastic fibre formation	R-MMU:1566948	REACTOME_Pathways_08.05.2020	4.12385e-09	1.85573e-08	Group07	40.4762	17	[Efemp2, Emilin2, Itga5, Loxl3, Mfap5, Tgfb1]	[Fbln2, Fbln5, Fbn1, Lox, Ltbp2]	[Eln, Emilin1, Fn1, Itgb5, Mfap2, Mfap4]	35.2941	29.4118	35.2941	31.042	28.8672	40.0908	[Efemp2, Eln, Emilin1, Emilin2, Fbln2, Fbln5, Fbn1, Fn1, Itga5, Itgb5, Lox, Loxl3, Ltbp2, Mfap2, Mfap4, Mfap5, Tgfb1]
Molecules associated with elastic fibres	R-MMU:2129379	REACTOME_Pathways_08.05.2020	1.18251e-07	4.43442e-07	Group07	40	14	[Efemp2, Emilin2, Mfap5, Tgfb1]	[Fbln2, Fbln5, Fbn1, Ltbp2]	[Eln, Emilin1, Fn1, Itgb5, Mfap2, Mfap4]	28.5714	28.5714	42.8571	24.672	27.5321	47.7959	[Efemp2, Eln, Emilin1, Emilin2, Fbln2, Fbln5, Fbn1, Fn1, Itgb5, Ltbp2, Mfap2, Mfap4, Mfap5, Tgfb1]
Degradation of the extracellular matrix	R-MMU:1474228	REACTOME_Pathways_08.05.2020	7.71402e-11	5.78551e-10	Group12	26.5625	34	[Adam8, Cd44, Col5a3, Ctsl, Ctss, Mmp10, Mmp12, Mmp19, Mmp8, Mmp9, Spp1, Timp1]	[Bmp1, Col12a1, Col15a1, Col5a2, Ctsk, Fbn1, Mmp3, Nid1]	[Col1a1, Col3a1, Col5a1, Col6a1, Col6a2, Col7a1, Col8a1, Eln, Fn1, Htra1, Klk7, Mmp11, Mmp14, Mmp2]	35.2941	23.5294	41.1765	30.7626	22.8858	46.3516	[Adam8, Bmp1, Cd44, Col12a1, Col15a1, Col1a1, Col3a1, Col5a1, Col5a2, Col5a3, Col6a1, Col6a2, Col7a1, Col8a1, Ctsk, Ctsl, Ctss, Eln, Fbn1, Fn1, Htra1, Klk7, Mmp10, Mmp11, Mmp12, Mmp14, Mmp19, Mmp2, Mmp3, Mmp8, Mmp9, Nid1, Spp1, Timp1]
Collagen degradation	R-MMU:1442490	REACTOME_Pathways_08.05.2020	1.47594e-10	9.48819e-10	Group12	38.8889	21	[Col5a3, Ctsl, Mmp10, Mmp12, Mmp8, Mmp9]	[Col12a1, Col15a1, Col5a2, Ctsk, Mmp3]	[Col1a1, Col3a1, Col5a1, Col6a1, Col6a2, Col7a1, Col8a1, Mmp11, Mmp14, Mmp2]	28.5714	23.8095	47.619	24.4951	22.779	52.7259	[Col12a1, Col15a1, Col1a1, Col3a1, Col5a1, Col5a2, Col5a3, Col6a1, Col6a2, Col7a1, Col8a1, Ctsk, Ctsl, Mmp10, Mmp11, Mmp12, Mmp14, Mmp2, Mmp3, Mmp8, Mmp9]
Integrin cell surface interactions	R-MMU:216083	REACTOME_Pathways_08.05.2020	1.00528e-09	5.0264e-09	Group12	32.8571	23	[Cd44, Col5a3, Icam1, Itga5, Itgb2, Itgb7, Spp1]	[Col5a2, Fbn1, Itga6, Jam3, Lum, Tnc]	[Col16a1, Col1a1, Col3a1, Col5a1, Col6a1, Col6a2, Col7a1, Col8a1, Fn1, Itgb5]	30.4348	26.087	43.4783	26.3053	25.1612	48.5334	[Cd44, Col16a1, Col1a1, Col3a1, Col5a1, Col5a2, Col5a3, Col6a1, Col6a2, Col7a1, Col8a1, Fbn1, Fn1, Icam1, Itga5, Itga6, Itgb2, Itgb5, Itgb7, Jam3, Lum, Spp1, Tnc]
Assembly of collagen fibrils and other multimeric structures	R-MMU:2022090	REACTOME_Pathways_08.05.2020	8.90764e-13	8.01687e-12	Group12	42.1053	24	[Col5a3, Ctsl, Ctss, Itgb4, Loxl3, Mmp10, Mmp9]	[Bmp1, Col12a1, Col15a1, Col5a2, Itga6, Lox, Mmp3, Pcolce]	[Col14a1, Col1a1, Col3a1, Col5a1, Col6a1, Col6a2, Col7a1, Col8a1, Pxdn]	29.1667	33.3333	37.5	25.4075	32.4033	42.1892	[Bmp1, Col12a1, Col14a1, Col15a1, Col1a1, Col3a1, Col5a1, Col5a2, Col5a3, Col6a1, Col6a2, Col7a1, Col8a1, Ctsl, Ctss, Itga6, Itgb4, Lox, Loxl3, Mmp10, Mmp3, Mmp9, Pcolce, Pxdn]
Collagen formation	R-MMU:1474290	REACTOME_Pathways_08.05.2020	7.40401e-14	8.32952e-13	Group12	37.037	30	[Col5a3, Ctsl, Ctss, Itgb4, Loxl3, Mmp10, Mmp9, Plod2]	[Adamts2, Bmp1, Col12a1, Col15a1, Col5a2, Itga6, Lox, Mmp3, P4ha1, P4ha2, Pcolce, Pcolce2]	[Col14a1, Col16a1, Col1a1, Col3a1, Col5a1, Col6a1, Col6a2, Col7a1, Col8a1, Pxdn]	26.6667	40	33.3333	23.3194	39.0342	37.6464	[Adamts2, Bmp1, Col12a1, Col14a1, Col15a1, Col16a1, Col1a1, Col3a1, Col5a1, Col5a2, Col5a3, Col6a1, Col6a2, Col7a1, Col8a1, Ctsl, Ctss, Itga6, Itgb4, Lox, Loxl3, Mmp10, Mmp3, Mmp9, P4ha1, P4ha2, Pcolce, Pcolce2, Plod2, Pxdn]
Signaling by PDGF	R-MMU:186797	REACTOME_Pathways_08.05.2020	8.92592e-06	2.00833e-05	Group12	27.7778	15	[Col5a3, Spp1]	[Col5a2, Kras, Pdgfc, Plat, Thbs2]	[Bcar1, Col3a1, Col5a1, Col6a1, Col6a2, Pdgfrb, Thbs3, Thbs4]	13.3333	33.3333	53.3333	11.1659	31.1508	57.6832	[Bcar1, Col3a1, Col5a1, Col5a2, Col5a3, Col6a1, Col6a2, Kras, Pdgfc, Pdgfrb, Plat, Spp1, Thbs2, Thbs3, Thbs4]
Collagen biosynthesis and modifying enzymes	R-MMU:1650814	REACTOME_Pathways_08.05.2020	6.79323e-09	2.77905e-08	Group12	33.8983	20	[Col5a3, Plod2]	[Adamts2, Bmp1, Col12a1, Col15a1, Col5a2, P4ha1, P4ha2, Pcolce, Pcolce2]	[Col14a1, Col16a1, Col1a1, Col3a1, Col5a1, Col6a1, Col6a2, Col7a1, Col8a1]	10	45	45	8.45064	42.4363	49.1131	[Adamts2, Bmp1, Col12a1, Col14a1, Col15a1, Col16a1, Col1a1, Col3a1, Col5a1, Col5a2, Col5a3, Col6a1, Col6a2, Col7a1, Col8a1, P4ha1, P4ha2, Pcolce, Pcolce2, Plod2]
Collagen chain trimerization	R-MMU:8948216	REACTOME_Pathways_08.05.2020	3.82564e-06	9.06073e-06	Group12	33.3333	13	[Col5a3]	[Col12a1, Col15a1, Col5a2]	[Col14a1, Col16a1, Col1a1, Col3a1, Col5a1, Col6a1, Col6a2, Col7a1, Col8a1]	7.69231	23.0769	69.2308	6.26123	20.9612	72.7776	[Col12a1, Col14a1, Col15a1, Col16a1, Col1a1, Col3a1, Col5a1, Col5a2, Col5a3, Col6a1, Col6a2, Col7a1, Col8a1]
ECM proteoglycans	R-MMU:3000178	REACTOME_Pathways_08.05.2020	6.71274e-05	0.000131336	Group12	27.907	12	[Col5a3]	[Col5a2, Tnc, Tnn]	[Bgn, Col1a1, Col3a1, Col5a1, Col6a1, Col6a2, Fn1, Itgb5]	8.33333	25	66.6667	6.81208	22.8053	70.3826	[Bgn, Col1a1, Col3a1, Col5a1, Col5a2, Col5a3, Col6a1, Col6a2, Fn1, Itgb5, Tnc, Tnn]

### Sheet: ClueGO_settings
### All results were created with ClueGO v2.5.7 ###
Organism analyzed: Mus Musculus [10090]
Identifier types used: [AccessionID, SymbolID]
Evidence codes used: [All]
#Genes in REACTOME_Pathways_08.05.2020 : 8584
#All unique genes in selected ontologies: 8584 (reference set for hypergeometric test)
#Genes from Cluster#1: unique uploaded ids 645 -> corresponding genes 645, with 0 (0.0%) missing -> All genes were recognized by ClueGO.
#Genes from Cluster#2: unique uploaded ids 439 -> corresponding genes 439, with 0 (0.0%) missing -> All genes were recognized by ClueGO.
#Genes from Cluster#3: unique uploaded ids 127 -> corresponding genes 127, with 0 (0.0%) missing -> All genes were recognized by ClueGO.
#Genes with functional annotations in all selected Ontologies from Cluster#1: 366 (56.74%) -> 279 (43.26%) are not functionally annotated in any selected Ontology!
#Genes with functional annotations in all selected Ontologies from Cluster#2: 232 (52.85%) -> 207 (47.15%) are not functionally annotated in any selected Ontology!
#Genes with functional annotations in all selected Ontologies from Cluster#3: 65 (51.18%) -> 62 (48.82%) are not functionally annotated in any selected Ontology!
#Unique genes with functional annotations in all selected ontologies from the 3 Clusters: 663 (54.75%) -> 548 (45.25%) are not functionally annotated!
-> To improve the % of annotated genes, chose additional ontologies.
#Genes from all Clusters associated to 48 representative Terms and Pathways (after applying general selection criteria): 395 (32.62%)
#Genes from all Clusters associated to 28 representative Terms and Pathways (after p-value significance selection criteria): 356 (29.4%)
KappaScore Grouping:
Iteration: 0 with 13 groups
Final KappaScore groups = 13
# Terms not grouped = 0
# Merge redundant groups with >50.0% overlap
Final group size after merging: 13
#GO All Terms Specific for Cluster #1: 14
#GO All Terms Specific for Cluster #3: 2
#GO All Terms not Specific for a Cluster: 12
Ontology used:
REACTOME_Pathways_08.05.2020
Evidence codes used:
All
Identifiers used:
AccessionID
SymbolID
List of missing Genes:
Cluster #1
Cluster #2
Cluster #3
Statistical Test Used = Enrichment/Depletion (Two-sided hypergeometric test)
Use pvalue cutoff = true
pvalue cutoff = 0.001
Correction Method Used = Benjamini-Hochberg
Min GO Level = 0
Max GO Level = 20
Cluster #1
Sample File Name = File selection:
Number of Genes = 6
Min Percentage = 10.0
Cluster #2
Sample File Name = File selection:
Number of Genes = 6
Min Percentage = 10.0
Cluster #3
Sample File Name = File selection:
Number of Genes = 6
Min Percentage = 10.0
Combine Clusters With 'Or' = true
Percentage for a Cluster to be Significant = 60.0
GO Fusion = false
GO Group = true
Kappa Score Threshold = 0.3
Over View Term = GenePercentGOTerm
Group By Kappa Statistics = true
Initial Group Size = 1
Sharing Group Percentage = 50.0

### Sheet: FinalTable
Reactome Pathway	FDR	% Genes	# Genes	Early	Mid	Late
ROS and RNS production in phagocytes	1.94112e-05	33.3333	12	80.5969	8.99401	10.4091
Cell recruitment (pro-inflammatory response)	1.92213e-06	50	10	78.1872	21.8128	0
Neutrophil degranulation	4.25159e-19	20	102	74.3156	24.4539	1.2305
Cell surface interactions at the vascular wall	1.1033e-06	23.5849	25	68.8004	21.3267	9.87288
Chemokine receptors bind chemokines	1.03374e-06	30	18	64.1864	35.8136	0
Toll-like Receptor Cascades	3.75761e-09	25.1908	33	54.3259	38.2886	7.38548
Extra-nuclear estrogen signaling	0.000354033	21.7391	15	36.5977	47.647	15.7553
Degradation of the extracellular matrix	5.78551e-10	26.5625	34	30.7626	22.8858	46.3516
Collagen degradation	9.48819e-10	38.8889	21	24.4951	22.779	52.7259
Integrin cell surface interactions	5.0264e-09	32.8571	23	26.3053	25.1612	48.5334
Elastic fibre formation	1.85573e-08	40.4762	17	31.042	28.8672	40.0908
Molecules associated with elastic fibres	4.43442e-07	40	14	24.672	27.5321	47.7959
Assembly of collagen fibrils and other multimeric structures	8.01687e-12	42.1053	24	25.4075	32.4033	42.1892
Collagen formation	8.32952e-13	37.037	30	23.3194	39.0342	37.6464
Signaling by PDGF	2.00833e-05	27.7778	15	11.1659	31.1508	57.6832
Collagen biosynthesis and modifying enzymes	2.77905e-08	33.8983	20	8.45064	42.4363	49.1131
Collagen chain trimerization	9.06073e-06	33.3333	13	6.26123	20.9612	72.7776
ECM proteoglycans	0.000131336	27.907	12	6.81208	22.8053	70.3826
