## Supplementary Table 4 for "Phase-specific signatures of wound fibroblasts and matrix patterns define cancer-associated fibroblast subtypes"

### Sheet: PhasePredictiveGenes
Supplementary Table 4	Early	Mid	Late
Tumor Phase-predictive Genes	NCF1	TLR7	LRRC17
	ZBP1	FGF7	PRSS35
	NCF4	MRC1	SVEP1
	RASGRP4	NKG7	LAMA2
	WAS	SLAMF7	NCAM1
	GPR171	LY96	IGF2
	HK3	TLR3	SPON1
	ISG20	TNN	DPT
	TNFAIP8L2	TFPI	TSPAN11
	SELL	RUNX1T1	OLFML2A
	IGSF6	TMEM71	CPA3
	CSF2RB	PIK3CG	MATN2
	VCAM1	PTGFR	MFAP4
	MSR1	GPR34	FNDC1
	KLHL6	IGF1	COL8A1
	NCF2	P2RY12	THBS4
	PSTPIP1	GAL3ST4	GPC3
	NCKAP1L	CX3CR1	SCRG1
	LY9	KLRD1	OLFML2B
	HCST	ITGBL1	MRGPRF
	GPR65	IKZF1	ITIH5
	TNFRSF18	FGL2	CYP1B1
	CSF2RA	TM6SF1	ELN
	PILRA	ITM2A	TGFB3
	MYO1G	THBS2	GDF10
	NFAM1	PTPN22	PLXDC1
	RSAD2	PTPRC	MGP
	TLR6	FBLN2	POSTN
	NLRP3	OMD	COL5A1
	TYROBP	CXCL9	DKK3
	PTGIS	CYSLTR1	CYGB
	LY86	LOX	FBLN7
	GNGT2	CD200R1	MMP11
	GMFG	IL18	SPHK1
	CLEC7A	SULF1	LRP4
	PLD4	GZMB	PODXL2
	CD84	RFTN2	CPXM2
	VAV1	GNG11	CLIP3
	SELPLG	CXCL13	OLFML3
	IL16	EFEMP1	COL6A3
	GZMA	MEOX2	DNM1
	TLR1	LTBP2	TSPAN18
	CYBB	CCL20	MFAP2
	TNF	IFIH1	ISLR
	TREM2	CD3D	TNXB
	OAS2	CD48	EGFLAM
	MYO1F	TMEM100	COL1A1
	FOLR2	PRND	CLEC14A
	FCGR2B	OLFML1	SCARF2
	MEFV	PLAT	COL16A1
	IL10	PHLDB2	EMILIN1
	STX11	VAV3	EYA2
	LTB	LIFR	FN1
	CSF3R	TFPI2	CD248
	CLEC4E	KDR
	CD72	DSEL
	IFI44	FLI1
	HSPB7	MEX3B
	MS4A7	PRELP
	PIK3R5	CD33
	TNFAIP2	COL5A2
	IL18BP	GAP43
	LAIR1	TNFRSF13B
	DOCK2	HAS2
	IRF7	CCR2
	MFAP5	COL12A1
	GPR132	FBLN5
	PLEK	RAB27B
	FGR	MAP3K8
	MMP19	PTPRO
	HAVCR2	IQGAP2
	LST1	NAT8L
	OSM	JAM3
	CD300LB	GFPT2
	SAMD9L	DACT1
	IL15	CXCL12
	S100A8	CD180
	TRPV2	TLR4
	RAC2	CCDC80
	LCP2	GNG2
	DOK3	GPR176
	LYL1	TWIST2
	IFIT2	SERPINB9
	ITGB7	CCL22
	ICAM1	TNFRSF11B
	FGF1	DPYSL3
	CORO1A	CALCRL
	PLAUR	FKBP7
	LGI2	GPM6B
	S100A9	C1QTNF3
	RTP4	IL15RA
	SELP	SLC16A14
	PLAC8	NBEAL1
	CD80	F3
	FPR1	SHOX2
	IL1B	HPSE
	CLEC5A	GULP1
	CD274	DCLK1
	CD52	PDGFRL
	ITGB2	NID1
	GPSM3	CP
	SLC37A2	CYP26B1
	MX1	C2
	TLR2	GATM
	RHOJ	MXRA8
	EPSTI1	CREB3L1
	DOK2	TTC9
	IFIT3	CDH11
	LAT2	CCL11
	P2RY6	SMOC2
	CXCL2	FBN1
	SLC15A3
	SOCS1
	FERMT3
	TREM1
	MPEG1
	SLA
	IRF8
	LRG1
	LPXN
	CH25H
	CCL4
	SLC16A3
	PIK3AP1
	UBASH3B
	IL33
	IL2RG
	EBF1
	IL1R2
	PRG4
	EMCN
	SLC11A1
	MCOLN2
	CLEC4D
	CCR5
	IL1RN
	INHBA
	CD86
	HHEX
	STARD8
	TNFSF9
	LCP1
	HCK
	LSP1
	CSF1R
	CXCR4
	SNX10
	FLNC
	OAS3
	SFRP2
	IL10RA
	CCR7
	CD40
	BATF
	CCL3
	GLIPR2
	EMP3
	STAB1
	NAV1
	PDE4B
	SLC7A7
	HCLS1
	RUNX3
	SAA1
	CLIC5
	GIMAP4
	CTSS
	IL6
	KCNN4
	CD300A
	BTK
	CCR1

### Sheet: PP_ClueGO_Results
GOTerm	GOID	Ontology Source	Term PValue	Term PValue Corrected with Bonferroni step down	% Associated Genes	Nr. Genes	Cluster	Genes Cluster #1	Genes Cluster #2	Genes Cluster #3	%Genes Cluster #1	%Genes Cluster #2	%Genes Cluster #3	%Genes Cluster #1.adjusted.to.input.list.size	%Genes Cluster #2.adjusted.to.input.list.size	%Genes Cluster #3.adjusted.to.input.list.size	Associated Genes Found
GPVI-mediated activation cascade	R-HSA:114604	REACTOME_Pathways_08.05.2020	1.30276e-05	0.000742575	20	7	None Specific Cluster	[LCP2, PIK3R5, RAC2, VAV1]	[PIK3CG, VAV3]	[COL1A1]	57.1429	28.5714	14.2857	53.4896	29.9947	16.5157	[COL1A1, LCP2, PIK3CG, PIK3R5, RAC2, VAV1, VAV3]
ROS and RNS production in phagocytes	R-HSA:1222556	REACTOME_Pathways_08.05.2020	0.000161415	0.00790932	16.6667	6	Specific for Cluster #1	[CYBB, NCF1, NCF2, NCF4, RAC2, SLC11A1]	[]	[]	100	0	0	100	0	0	[CYBB, NCF1, NCF2, NCF4, RAC2, SLC11A1]
Cross-presentation of particulate exogenous antigens (phagosomes)	R-HSA:1236973	REACTOME_Pathways_08.05.2020	1.85612e-05	0.00102086	50	4	Specific for Cluster #1	[CYBB, NCF1, NCF2, NCF4]	[]	[]	100	0	0	100	0	0	[CYBB, NCF1, NCF2, NCF4]
Antigen processing-Cross presentation	R-HSA:1236975	REACTOME_Pathways_08.05.2020	3.66166e-06	0.000219699	11.8812	12	Specific for Cluster #1	[BTK, CTSS, CYBB, NCF1, NCF2, NCF4, TLR1, TLR2, TLR6]	[LY96, MRC1, TLR4]	[]	75	25	0	72.7888	27.2112	0	[BTK, CTSS, CYBB, LY96, MRC1, NCF1, NCF2, NCF4, TLR1, TLR2, TLR4, TLR6]
Cytokine Signaling in Immune system	R-HSA:1280215	REACTOME_Pathways_08.05.2020	5.47597e-17	4.38077e-15	7.35123	63	Specific for Cluster #1	[BATF, CCL3, CCL4, CCR1, CCR5, CD40, CD80, CD86, CSF1R, CSF2RA, CSF2RB, CSF3R, CXCL2, FGF1, FPR1, HAVCR2, HCK, ICAM1, IFIT2, IFIT3, IL10, IL10RA, IL15, IL16, IL18BP, IL1B, IL1R2, IL1RN, IL2RG, IL33, IL6, IRF7, IRF8, ISG20, ITGB2, LCP1, LTB, MX1, OAS2, OAS3, OSM, RASGRP4, RSAD2, SAA1, SOCS1, TNF, TNFRSF18, TNFSF9, VAV1, VCAM1]	[CCL11, CCL20, CCL22, CCR2, FGF7, IL15RA, IL18, LIFR, MAP3K8, TNFRSF11B, TNFRSF13B]	[FN1, NCAM1]	79.3651	17.4603	3.1746	77.1524	19.0361	3.81151	[BATF, CCL11, CCL20, CCL22, CCL3, CCL4, CCR1, CCR2, CCR5, CD40, CD80, CD86, CSF1R, CSF2RA, CSF2RB, CSF3R, CXCL2, FGF1, FGF7, FN1, FPR1, HAVCR2, HCK, ICAM1, IFIT2, IFIT3, IL10, IL10RA, IL15, IL15RA, IL16, IL18, IL18BP, IL1B, IL1R2, IL1RN, IL2RG, IL33, IL6, IRF7, IRF8, ISG20, ITGB2, LCP1, LIFR, LTB, MAP3K8, MX1, NCAM1, OAS2, OAS3, OSM, RASGRP4, RSAD2, SAA1, SOCS1, TNF, TNFRSF11B, TNFRSF13B, TNFRSF1…
Collagen degradation	R-HSA:1442490	REACTOME_Pathways_08.05.2020	1.55335e-05	0.000869878	14.0625	9	Specific for Cluster #3	[MMP19]	[COL12A1, COL5A2]	[COL16A1, COL1A1, COL5A1, COL6A3, COL8A1, MMP11]	11.1111	22.2222	66.6667	9.38669	21.0546	69.5587	[COL12A1, COL16A1, COL1A1, COL5A1, COL5A2, COL6A3, COL8A1, MMP11, MMP19]
Degradation of the extracellular matrix	R-HSA:1474228	REACTOME_Pathways_08.05.2020	4.51633e-06	0.000261947	10	14	Specific for Cluster #3	[CTSS, MMP19]	[COL12A1, COL5A2, FBN1, NID1]	[COL16A1, COL1A1, COL5A1, COL6A3, COL8A1, ELN, FN1, MMP11]	14.2857	28.5714	57.1429	12.2201	27.4099	60.37	[COL12A1, COL16A1, COL1A1, COL5A1, COL5A2, COL6A3, COL8A1, CTSS, ELN, FBN1, FN1, MMP11, MMP19, NID1]
Extracellular matrix organization	R-HSA:1474244	REACTOME_Pathways_08.05.2020	2.09072e-15	1.63076e-13	11.6279	35	None Specific Cluster	[CTSS, ICAM1, ITGB2, ITGB7, MFAP5, MMP19, VCAM1]	[COL12A1, COL5A2, EFEMP1, FBLN2, FBLN5, FBN1, JAM3, KDR, LOX, LTBP2, NID1, TNN]	[COL16A1, COL1A1, COL5A1, COL6A3, COL8A1, ELN, EMILIN1, FN1, LAMA2, LRP4, MFAP2, MFAP4, MMP11, NCAM1, TGFB3, TNXB]	20	34.2857	45.7143	17.4047	33.4621	49.1332	[COL12A1, COL16A1, COL1A1, COL5A1, COL5A2, COL6A3, COL8A1, CTSS, EFEMP1, ELN, EMILIN1, FBLN2, FBLN5, FBN1, FN1, ICAM1, ITGB2, ITGB7, JAM3, KDR, LAMA2, LOX, LRP4, LTBP2, MFAP2, MFAP4, MFAP5, MMP11, MMP19, NCAM1, NID1, TGFB3, TNN, TNXB, VCAM1]
Elastic fibre formation	R-HSA:1566948	REACTOME_Pathways_08.05.2020	1.60824e-11	1.20618e-09	28.8889	13	None Specific Cluster	[MFAP5]	[EFEMP1, FBLN2, FBLN5, FBN1, LOX, LTBP2]	[ELN, EMILIN1, FN1, MFAP2, MFAP4, TGFB3]	7.69231	46.1538	46.1538	6.60526	44.4474	48.9474	[EFEMP1, ELN, EMILIN1, FBLN2, FBLN5, FBN1, FN1, LOX, LTBP2, MFAP2, MFAP4, MFAP5, TGFB3]
Toll Like Receptor 4 (TLR4) Cascade	R-HSA:166016	REACTOME_Pathways_08.05.2020	2.04568e-06	0.000126832	10.687	14	Specific for Cluster #1	[BTK, IRF7, ITGB2, LY86, SAA1, SOCS1, TLR1, TLR2, TLR6]	[CD180, LY96, MAP3K8, TLR4]	[DNM1]	64.2857	28.5714	7.14286	61.1367	30.4736	8.38972	[BTK, CD180, DNM1, IRF7, ITGB2, LY86, LY96, MAP3K8, SAA1, SOCS1, TLR1, TLR2, TLR4, TLR6]
Toll-like Receptor Cascades	R-HSA:168898	REACTOME_Pathways_08.05.2020	4.14596e-09	2.98509e-07	12.0253	19	Specific for Cluster #1	[BTK, CTSS, IRF7, ITGB2, LY86, S100A8, S100A9, SAA1, SOCS1, TLR1, TLR2, TLR6]	[CD180, LY96, MAP3K8, TLR3, TLR4, TLR7]	[DNM1]	63.1579	31.5789	5.26316	60.1078	33.7058	6.18639	[BTK, CD180, CTSS, DNM1, IRF7, ITGB2, LY86, LY96, MAP3K8, S100A8, S100A9, SAA1, SOCS1, TLR1, TLR2, TLR3, TLR4, TLR6, TLR7]
Immunoregulatory interactions between a Lymphoid and a non-Lymphoid cell	R-HSA:198933	REACTOME_Pathways_08.05.2020	3.14593e-12	2.42237e-10	15.7895	21	Specific for Cluster #1	[CD300A, CD300LB, CD40, FCGR2B, HCST, ICAM1, ITGB2, ITGB7, LAIR1, PILRA, SELL, TREM1, TREM2, TYROBP, VCAM1]	[CD200R1, CD33, CD3D, KLRD1, SLAMF7]	[COL1A1]	71.4286	23.8095	4.7619	68.673	25.6726	5.65435	[CD200R1, CD300A, CD300LB, CD33, CD3D, CD40, COL1A1, FCGR2B, HCST, ICAM1, ITGB2, ITGB7, KLRD1, LAIR1, PILRA, SELL, SLAMF7, TREM1, TREM2, TYROBP, VCAM1]
Assembly of collagen fibrils and other multimeric structures	R-HSA:2022090	REACTOME_Pathways_08.05.2020	7.75747e-05	0.00395631	13.1148	8	None Specific Cluster	[CTSS]	[COL12A1, COL5A2, LOX]	[COL1A1, COL5A1, COL6A3, COL8A1]	12.5	37.5	50	10.7472	36.1593	53.0936	[COL12A1, COL1A1, COL5A1, COL5A2, COL6A3, COL8A1, CTSS, LOX]
Cell surface interactions at the vascular wall	R-HSA:202733	REACTOME_Pathways_08.05.2020	1.9027e-05	0.00102746	9.42029	13	Specific for Cluster #1	[CD84, DOK2, ITGB2, SELL, SELP, SELPLG, SLC16A3, SLC7A7, TREM1]	[CD48, JAM3]	[COL1A1, FN1]	69.2308	15.3846	15.3846	65.6304	16.3568	18.0128	[CD48, CD84, COL1A1, DOK2, FN1, ITGB2, JAM3, SELL, SELP, SELPLG, SLC16A3, SLC7A7, TREM1]
Molecules associated with elastic fibres	R-HSA:2129379	REACTOME_Pathways_08.05.2020	3.04885e-11	2.25615e-09	31.5789	12	None Specific Cluster	[MFAP5]	[EFEMP1, FBLN2, FBLN5, FBN1, LTBP2]	[ELN, EMILIN1, FN1, MFAP2, MFAP4, TGFB3]	8.33333	41.6667	50	7.13372	40.0028	52.8634	[EFEMP1, ELN, EMILIN1, FBLN2, FBLN5, FBN1, FN1, LTBP2, MFAP2, MFAP4, MFAP5, TGFB3]
Integrin cell surface interactions	R-HSA:216083	REACTOME_Pathways_08.05.2020	8.22974e-09	5.84312e-07	16.4706	14	None Specific Cluster	[ICAM1, ITGB2, ITGB7, VCAM1]	[COL5A2, FBN1, JAM3, KDR]	[COL16A1, COL1A1, COL5A1, COL6A3, COL8A1, FN1]	28.5714	28.5714	42.8571	25.1629	28.2206	46.6165	[COL16A1, COL1A1, COL5A1, COL5A2, COL6A3, COL8A1, FBN1, FN1, ICAM1, ITGB2, ITGB7, JAM3, KDR, VCAM1]
DAP12 interactions	R-HSA:2172127	REACTOME_Pathways_08.05.2020	7.34699e-07	4.92248e-05	20	9	Specific for Cluster #1	[BTK, CD300LB, CLEC5A, LCP2, TREM1, TREM2, TYROBP]	[KLRD1, VAV3]	[]	77.7778	22.2222	0	75.7328	24.2672	0	[BTK, CD300LB, CLEC5A, KLRD1, LCP2, TREM1, TREM2, TYROBP, VAV3]
DAP12 signaling	R-HSA:2424491	REACTOME_Pathways_08.05.2020	5.53049e-05	0.00293116	20	6	Specific for Cluster #1	[BTK, LCP2, TREM2, TYROBP]	[KLRD1, VAV3]	[]	66.6667	33.3333	0	64.0715	35.9285	0	[BTK, KLRD1, LCP2, TREM2, TYROBP, VAV3]
ECM proteoglycans	R-HSA:3000178	REACTOME_Pathways_08.05.2020	1.30177e-06	8.4615e-05	14.4737	11	Specific for Cluster #3	[]	[COL5A2, TNN]	[COL1A1, COL5A1, COL6A3, FN1, LAMA2, LRP4, NCAM1, TGFB3, TNXB]	0	18.1818	81.8182	0	16.7909	83.2091	[COL1A1, COL5A1, COL5A2, COL6A3, FN1, LAMA2, LRP4, NCAM1, TGFB3, TNN, TNXB]
Chemokine receptors bind chemokines	R-HSA:380108	REACTOME_Pathways_08.05.2020	3.32426e-12	2.52644e-10	25.4237	15	None Specific Cluster	[CCL3, CCL4, CCR1, CCR5, CCR7, CXCL2, CXCR4]	[CCL11, CCL20, CCL22, CCR2, CX3CR1, CXCL12, CXCL13, CXCL9]	[]	46.6667	53.3333	0	43.8264	56.1736	0	[CCL11, CCL20, CCL22, CCL3, CCL4, CCR1, CCR2, CCR5, CCR7, CX3CR1, CXCL12, CXCL13, CXCL2, CXCL9, CXCR4]
G-protein beta:gamma signalling	R-HSA:397795	REACTOME_Pathways_08.05.2020	8.11774e-05	0.00405887	18.75	6	None Specific Cluster	[BTK, GNGT2, PIK3R5]	[GNG11, GNG2, PIK3CG]	[]	50	50	0	47.1362	52.8638	0	[BTK, GNG11, GNG2, GNGT2, PIK3CG, PIK3R5]
Signaling by Interleukins	R-HSA:449147	REACTOME_Pathways_08.05.2020	6.16845e-16	4.87308e-14	9.54447	44	Specific for Cluster #1	[BATF, CCL3, CCL4, CCR1, CCR5, CD80, CD86, CSF1R, CSF2RA, CSF2RB, CSF3R, CXCL2, FPR1, HAVCR2, HCK, ICAM1, IL10, IL10RA, IL15, IL16, IL18BP, IL1B, IL1R2, IL1RN, IL2RG, IL33, IL6, ITGB2, LCP1, OSM, SAA1, SOCS1, TNF, VAV1, VCAM1]	[CCL11, CCL20, CCL22, CCR2, IL15RA, IL18, LIFR, MAP3K8]	[FN1]	79.5455	18.1818	2.27273	77.4213	19.8467	2.732	[BATF, CCL11, CCL20, CCL22, CCL3, CCL4, CCR1, CCR2, CCR5, CD80, CD86, CSF1R, CSF2RA, CSF2RB, CSF3R, CXCL2, FN1, FPR1, HAVCR2, HCK, ICAM1, IL10, IL10RA, IL15, IL15RA, IL16, IL18, IL18BP, IL1B, IL1R2, IL1RN, IL2RG, IL33, IL6, ITGB2, LCP1, LIFR, MAP3K8, OSM, SAA1, SOCS1, TNF, VAV1, VCAM1]
Diseases of Immune System	R-HSA:5260271	REACTOME_Pathways_08.05.2020	2.01688e-06	0.000127063	25.9259	7	None Specific Cluster	[BTK, TLR1, TLR2, TLR6]	[LY96, TLR3, TLR4]	[]	57.1429	42.8571	0	54.3143	45.6857	0	[BTK, LY96, TLR1, TLR2, TLR3, TLR4, TLR6]
Diseases associated with the TLR signaling cascade	R-HSA:5602358	REACTOME_Pathways_08.05.2020	2.01688e-06	0.000127063	25.9259	7	None Specific Cluster	[BTK, TLR1, TLR2, TLR6]	[LY96, TLR3, TLR4]	[]	57.1429	42.8571	0	54.3143	45.6857	0	[BTK, LY96, TLR1, TLR2, TLR3, TLR4, TLR6]
MyD88 deficiency (TLR2/4)	R-HSA:5602498	REACTOME_Pathways_08.05.2020	1.22383e-07	8.56682e-06	50	6	Specific for Cluster #1	[BTK, TLR1, TLR2, TLR6]	[LY96, TLR4]	[]	66.6667	33.3333	0	64.0715	35.9285	0	[BTK, LY96, TLR1, TLR2, TLR4, TLR6]
IRAK4 deficiency (TLR2/4)	R-HSA:5603041	REACTOME_Pathways_08.05.2020	2.22867e-07	1.5155e-05	46.1538	6	Specific for Cluster #1	[BTK, TLR1, TLR2, TLR6]	[LY96, TLR4]	[]	66.6667	33.3333	0	64.0715	35.9285	0	[BTK, LY96, TLR1, TLR2, TLR4, TLR6]
RHO GTPases Activate NADPH Oxidases	R-HSA:5668599	REACTOME_Pathways_08.05.2020	8.34429e-07	5.50723e-05	29.1667	7	Specific for Cluster #1	[CYBB, NCF1, NCF2, NCF4, RAC2, S100A8, S100A9]	[]	[]	100	0	0	100	0	0	[CYBB, NCF1, NCF2, NCF4, RAC2, S100A8, S100A9]
Regulation of TLR by endogenous ligand	R-HSA:5686938	REACTOME_Pathways_08.05.2020	1.34207e-07	9.26025e-06	36.8421	7	Specific for Cluster #1	[S100A8, S100A9, TLR1, TLR2, TLR6]	[LY96, TLR4]	[]	71.4286	28.5714	0	69.0319	30.9681	0	[LY96, S100A8, S100A9, TLR1, TLR2, TLR4, TLR6]
Interleukin-10 signaling	R-HSA:6783783	REACTOME_Pathways_08.05.2020	5.61833e-21	4.55085e-19	42.5532	20	Specific for Cluster #1	[CCL3, CCL4, CCR1, CCR5, CD80, CD86, CXCL2, FPR1, ICAM1, IL10, IL10RA, IL1B, IL1R2, IL1RN, IL6, TNF]	[CCL20, CCL22, CCR2, IL18]	[]	80	20	0	78.1019	21.8981	0	[CCL20, CCL22, CCL3, CCL4, CCR1, CCR2, CCR5, CD80, CD86, CXCL2, FPR1, ICAM1, IL10, IL10RA, IL18, IL1B, IL1R2, IL1RN, IL6, TNF]
Interleukin-4 and Interleukin-13 signaling	R-HSA:6785807	REACTOME_Pathways_08.05.2020	3.43029e-09	2.50411e-07	14.8148	16	Specific for Cluster #1	[BATF, ICAM1, IL10, IL1B, IL2RG, IL6, ITGB2, OSM, SAA1, SOCS1, TNF, VCAM1]	[CCL11, CCL22, IL18]	[FN1]	75	18.75	6.25	72.2909	20.2688	7.4403	[BATF, CCL11, CCL22, FN1, ICAM1, IL10, IL18, IL1B, IL2RG, IL6, ITGB2, OSM, SAA1, SOCS1, TNF, VCAM1]
Neutrophil degranulation	R-HSA:6798695	REACTOME_Pathways_08.05.2020	2.24426e-06	0.0001369	6.04167	29	Specific for Cluster #1	[CD300A, CLEC4D, CLEC5A, CTSS, CYBB, DOCK2, DOK3, FGR, FPR1, GMFG, HK3, ITGB2, LAIR1, LRG1, NCKAP1L, NFAM1, PLAC8, PLAUR, S100A8, S100A9, SELL, SLC11A1, TLR2, TYROBP]	[CD33, FGL2, HPSE, IQGAP2, PTPRC]	[]	82.7586	17.2414	0	81.0603	18.9396	0	[CD300A, CD33, CLEC4D, CLEC5A, CTSS, CYBB, DOCK2, DOK3, FGL2, FGR, FPR1, GMFG, HK3, HPSE, IQGAP2, ITGB2, LAIR1, LRG1, NCKAP1L, NFAM1, PLAC8, PLAUR, PTPRC, S100A8, S100A9, SELL, SLC11A1, TLR2, TYROBP]
Collagen chain trimerization	R-HSA:8948216	REACTOME_Pathways_08.05.2020	6.21073e-05	0.00322958	15.9091	7	Specific for Cluster #3	[]	[COL12A1, COL5A2]	[COL16A1, COL1A1, COL5A1, COL6A3, COL8A1]	0	28.5714	71.4286	0	26.6446	73.3554	[COL12A1, COL16A1, COL1A1, COL5A1, COL5A2, COL6A3, COL8A1]
Interferon alpha/beta signaling	R-HSA:909733	REACTOME_Pathways_08.05.2020	3.93522e-06	0.000232178	14.4928	10	Specific for Cluster #1	[IFIT2, IFIT3, IRF7, IRF8, ISG20, MX1, OAS2, OAS3, RSAD2, SOCS1]	[]	[]	100	0	0	100	0	0	[IFIT2, IFIT3, IRF7, IRF8, ISG20, MX1, OAS2, OAS3, RSAD2, SOCS1]
Leishmania infection	R-HSA:9658195	REACTOME_Pathways_08.05.2020	1.99354e-06	0.000127587	7.84314	20	Specific for Cluster #1	[BTK, FGR, GNGT2, HCK, IL10, IL1B, IL6, MEFV, NCKAP1L, NLRP3, PSTPIP1, VAV1, WAS]	[CALCRL, CYSLTR1, GNG11, GNG2, GPR176, IL18, VAV3]	[]	65	35	0	62.3483	37.6517	0	[BTK, CALCRL, CYSLTR1, FGR, GNG11, GNG2, GNGT2, GPR176, HCK, IL10, IL18, IL1B, IL6, MEFV, NCKAP1L, NLRP3, PSTPIP1, VAV1, VAV3, WAS]
Purinergic signaling in leishmaniasis infection	R-HSA:9660826	REACTOME_Pathways_08.05.2020	0.000193236	0.00927531	20.8333	5	Specific for Cluster #1	[IL1B, MEFV, NLRP3, PSTPIP1]	[IL18]	[]	80	20	0	78.1019	21.8981	0	[IL18, IL1B, MEFV, NLRP3, PSTPIP1]
Cell recruitment (pro-inflammatory response)	R-HSA:9664424	REACTOME_Pathways_08.05.2020	0.000193236	0.00927531	20.8333	5	Specific for Cluster #1	[IL1B, MEFV, NLRP3, PSTPIP1]	[IL18]	[]	80	20	0	78.1019	21.8981	0	[IL18, IL1B, MEFV, NLRP3, PSTPIP1]

### Sheet: PP_ClueGO_FinalTable
GOTerm	GOID	Ontology Source	Term PValue	Term PValue Corrected with Bonferroni step down	% Associated Genes	Nr. Genes	Cluster	Genes Cluster #1	Genes Cluster #2	Genes Cluster #3	%Genes Cluster #1	%Genes Cluster #2	%Genes Cluster #3	%Genes Cluster #1.adjusted.to.input.list.size	%Genes Cluster #2.adjusted.to.input.list.size	%Genes Cluster #3.adjusted.to.input.list.size	Associated Genes Found
Cytokine Signaling in Immune system	R-HSA:1280215	REACTOME_Pathways_08.05.2020	5.47597e-17	4.38077e-15	7.35123	63	Specific for Cluster #1	[BATF, CCL3, CCL4, CCR1, CCR5, CD40, CD80, CD86, CSF1R, CSF2RA, CSF2RB, CSF3R, CXCL2, FGF1, FPR1, HAVCR2, HCK, ICAM1, IFIT2, IFIT3, IL10, IL10RA, IL15, IL16, IL18BP, IL1B, IL1R2, IL1RN, IL2RG, IL33, IL6, IRF7, IRF8, ISG20, ITGB2, LCP1, LTB, MX1, OAS2, OAS3, OSM, RASGRP4, RSAD2, SAA1, SOCS1, TNF, TNFRSF18, TNFSF9, VAV1, VCAM1]	[CCL11, CCL20, CCL22, CCR2, FGF7, IL15RA, IL18, LIFR, MAP3K8, TNFRSF11B, TNFRSF13B]	[FN1, NCAM1]	79.3651	17.4603	3.1746	77.1524	19.0361	3.81151	[BATF, CCL11, CCL20, CCL22, CCL3, CCL4, CCR1, CCR2, CCR5, CD40, CD80, CD86, CSF1R, CSF2RA, CSF2RB, CSF3R, CXCL2, FGF1, FGF7, FN1, FPR1, HAVCR2, HCK, ICAM1, IFIT2, IFIT3, IL10, IL10RA, IL15, IL15RA, IL16, IL18, IL18BP, IL1B, IL1R2, IL1RN, IL2RG, IL33, IL6, IRF7, IRF8, ISG20, ITGB2, LCP1, LIFR, LTB, MAP3K8, MX1, NCAM1, OAS2, OAS3, OSM, RASGRP4, RSAD2, SAA1, SOCS1, TNF, TNFRSF11B, TNFRSF13B, TNFRSF1…
Signaling by Interleukins	R-HSA:449147	REACTOME_Pathways_08.05.2020	6.16845e-16	4.87308e-14	9.54447	44	Specific for Cluster #1	[BATF, CCL3, CCL4, CCR1, CCR5, CD80, CD86, CSF1R, CSF2RA, CSF2RB, CSF3R, CXCL2, FPR1, HAVCR2, HCK, ICAM1, IL10, IL10RA, IL15, IL16, IL18BP, IL1B, IL1R2, IL1RN, IL2RG, IL33, IL6, ITGB2, LCP1, OSM, SAA1, SOCS1, TNF, VAV1, VCAM1]	[CCL11, CCL20, CCL22, CCR2, IL15RA, IL18, LIFR, MAP3K8]	[FN1]	79.5455	18.1818	2.27273	77.4213	19.8467	2.732	[BATF, CCL11, CCL20, CCL22, CCL3, CCL4, CCR1, CCR2, CCR5, CD80, CD86, CSF1R, CSF2RA, CSF2RB, CSF3R, CXCL2, FN1, FPR1, HAVCR2, HCK, ICAM1, IL10, IL10RA, IL15, IL15RA, IL16, IL18, IL18BP, IL1B, IL1R2, IL1RN, IL2RG, IL33, IL6, ITGB2, LCP1, LIFR, MAP3K8, OSM, SAA1, SOCS1, TNF, VAV1, VCAM1]
Toll-like Receptor Cascades	R-HSA:168898	REACTOME_Pathways_08.05.2020	4.14596e-09	2.98509e-07	12.0253	19	Specific for Cluster #1	[BTK, CTSS, IRF7, ITGB2, LY86, S100A8, S100A9, SAA1, SOCS1, TLR1, TLR2, TLR6]	[CD180, LY96, MAP3K8, TLR3, TLR4, TLR7]	[DNM1]	63.1579	31.5789	5.26316	60.1078	33.7058	6.18639	[BTK, CD180, CTSS, DNM1, IRF7, ITGB2, LY86, LY96, MAP3K8, S100A8, S100A9, SAA1, SOCS1, TLR1, TLR2, TLR3, TLR4, TLR6, TLR7]
Antigen processing-Cross presentation	R-HSA:1236975	REACTOME_Pathways_08.05.2020	3.66166e-06	0.000219699	11.8812	12	Specific for Cluster #1	[BTK, CTSS, CYBB, NCF1, NCF2, NCF4, TLR1, TLR2, TLR6]	[LY96, MRC1, TLR4]	[]	75	25	0	72.7888	27.2112	0	[BTK, CTSS, CYBB, LY96, MRC1, NCF1, NCF2, NCF4, TLR1, TLR2, TLR4, TLR6]
Chemokine receptors bind chemokines	R-HSA:380108	REACTOME_Pathways_08.05.2020	3.32426e-12	2.52644e-10	25.4237	15	None Specific Cluster	[CCL3, CCL4, CCR1, CCR5, CCR7, CXCL2, CXCR4]	[CCL11, CCL20, CCL22, CCR2, CX3CR1, CXCL12, CXCL13, CXCL9]	[]	46.6667	53.3333	0	43.8264	56.1736	0	[CCL11, CCL20, CCL22, CCL3, CCL4, CCR1, CCR2, CCR5, CCR7, CX3CR1, CXCL12, CXCL13, CXCL2, CXCL9, CXCR4]
Neutrophil degranulation	R-HSA:6798695	REACTOME_Pathways_08.05.2020	2.24426e-06	0.0001369	6.04167	29	Specific for Cluster #1	[CD300A, CLEC4D, CLEC5A, CTSS, CYBB, DOCK2, DOK3, FGR, FPR1, GMFG, HK3, ITGB2, LAIR1, LRG1, NCKAP1L, NFAM1, PLAC8, PLAUR, S100A8, S100A9, SELL, SLC11A1, TLR2, TYROBP]	[CD33, FGL2, HPSE, IQGAP2, PTPRC]	[]	82.7586	17.2414	0	81.0603	18.9396	0	[CD300A, CD33, CLEC4D, CLEC5A, CTSS, CYBB, DOCK2, DOK3, FGL2, FGR, FPR1, GMFG, HK3, HPSE, IQGAP2, ITGB2, LAIR1, LRG1, NCKAP1L, NFAM1, PLAC8, PLAUR, PTPRC, S100A8, S100A9, SELL, SLC11A1, TLR2, TYROBP]
Cell surface interactions at the vascular wall	R-HSA:202733	REACTOME_Pathways_08.05.2020	1.9027e-05	0.00102746	9.42029	13	Specific for Cluster #1	[CD84, DOK2, ITGB2, SELL, SELP, SELPLG, SLC16A3, SLC7A7, TREM1]	[CD48, JAM3]	[COL1A1, FN1]	69.2308	15.3846	15.3846	65.6304	16.3568	18.0128	[CD48, CD84, COL1A1, DOK2, FN1, ITGB2, JAM3, SELL, SELP, SELPLG, SLC16A3, SLC7A7, TREM1]
Extracellular matrix organization	R-HSA:1474244	REACTOME_Pathways_08.05.2020	2.09072e-15	1.63076e-13	11.6279	35	None Specific Cluster	[CTSS, ICAM1, ITGB2, ITGB7, MFAP5, MMP19, VCAM1]	[COL12A1, COL5A2, EFEMP1, FBLN2, FBLN5, FBN1, JAM3, KDR, LOX, LTBP2, NID1, TNN]	[COL16A1, COL1A1, COL5A1, COL6A3, COL8A1, ELN, EMILIN1, FN1, LAMA2, LRP4, MFAP2, MFAP4, MMP11, NCAM1, TGFB3, TNXB]	20	34.2857	45.7143	17.4047	33.4621	49.1332	[COL12A1, COL16A1, COL1A1, COL5A1, COL5A2, COL6A3, COL8A1, CTSS, EFEMP1, ELN, EMILIN1, FBLN2, FBLN5, FBN1, FN1, ICAM1, ITGB2, ITGB7, JAM3, KDR, LAMA2, LOX, LRP4, LTBP2, MFAP2, MFAP4, MFAP5, MMP11, MMP19, NCAM1, NID1, TGFB3, TNN, TNXB, VCAM1]
Degradation of the extracellular matrix	R-HSA:1474228	REACTOME_Pathways_08.05.2020	4.51633e-06	0.000261947	10	14	Specific for Cluster #3	[CTSS, MMP19]	[COL12A1, COL5A2, FBN1, NID1]	[COL16A1, COL1A1, COL5A1, COL6A3, COL8A1, ELN, FN1, MMP11]	14.2857	28.5714	57.1429	12.2201	27.4099	60.37	[COL12A1, COL16A1, COL1A1, COL5A1, COL5A2, COL6A3, COL8A1, CTSS, ELN, FBN1, FN1, MMP11, MMP19, NID1]
Collagen degradation	R-HSA:1442490	REACTOME_Pathways_08.05.2020	1.55335e-05	0.000869878	14.0625	9	Specific for Cluster #3	[MMP19]	[COL12A1, COL5A2]	[COL16A1, COL1A1, COL5A1, COL6A3, COL8A1, MMP11]	11.1111	22.2222	66.6667	9.38669	21.0546	69.5587	[COL12A1, COL16A1, COL1A1, COL5A1, COL5A2, COL6A3, COL8A1, MMP11, MMP19]
Collagen chain trimerization	R-HSA:8948216	REACTOME_Pathways_08.05.2020	6.21073e-05	0.00322958	15.9091	7	Specific for Cluster #3	[]	[COL12A1, COL5A2]	[COL16A1, COL1A1, COL5A1, COL6A3, COL8A1]	0	28.5714	71.4286	0	26.6446	73.3554	[COL12A1, COL16A1, COL1A1, COL5A1, COL5A2, COL6A3, COL8A1]
Assembly of collagen fibrils and other multimeric structures	R-HSA:2022090	REACTOME_Pathways_08.05.2020	7.75747e-05	0.00395631	13.1148	8	None Specific Cluster	[CTSS]	[COL12A1, COL5A2, LOX]	[COL1A1, COL5A1, COL6A3, COL8A1]	12.5	37.5	50	10.7472	36.1593	53.0936	[COL12A1, COL1A1, COL5A1, COL5A2, COL6A3, COL8A1, CTSS, LOX]
Integrin cell surface interactions	R-HSA:216083	REACTOME_Pathways_08.05.2020	8.22974e-09	5.84312e-07	16.4706	14	None Specific Cluster	[ICAM1, ITGB2, ITGB7, VCAM1]	[COL5A2, FBN1, JAM3, KDR]	[COL16A1, COL1A1, COL5A1, COL6A3, COL8A1, FN1]	28.5714	28.5714	42.8571	25.1629	28.2206	46.6165	[COL16A1, COL1A1, COL5A1, COL5A2, COL6A3, COL8A1, FBN1, FN1, ICAM1, ITGB2, ITGB7, JAM3, KDR, VCAM1]
ECM proteoglycans	R-HSA:3000178	REACTOME_Pathways_08.05.2020	1.30177e-06	8.4615e-05	14.4737	11	Specific for Cluster #3	[]	[COL5A2, TNN]	[COL1A1, COL5A1, COL6A3, FN1, LAMA2, LRP4, NCAM1, TGFB3, TNXB]	0	18.1818	81.8182	0	16.7909	83.2091	[COL1A1, COL5A1, COL5A2, COL6A3, FN1, LAMA2, LRP4, NCAM1, TGFB3, TNN, TNXB]
ROS and RNS production in phagocytes	R-HSA:1222556	REACTOME_Pathways_08.05.2020	0.000161415	0.00790932	16.6667	6	Specific for Cluster #1	[CYBB, NCF1, NCF2, NCF4, RAC2, SLC11A1]	[]	[]	100	0	0	100	0	0	[CYBB, NCF1, NCF2, NCF4, RAC2, SLC11A1]
Elastic fibre formation	R-HSA:1566948	REACTOME_Pathways_08.05.2020	1.60824e-11	1.20618e-09	28.8889	13	None Specific Cluster	[MFAP5]	[EFEMP1, FBLN2, FBLN5, FBN1, LOX, LTBP2]	[ELN, EMILIN1, FN1, MFAP2, MFAP4, TGFB3]	7.69231	46.1538	46.1538	6.60526	44.4474	48.9474	[EFEMP1, ELN, EMILIN1, FBLN2, FBLN5, FBN1, FN1, LOX, LTBP2, MFAP2, MFAP4, MFAP5, TGFB3]
Molecules associated with elastic fibres	R-HSA:2129379	REACTOME_Pathways_08.05.2020	3.04885e-11	2.25615e-09	31.5789	12	None Specific Cluster	[MFAP5]	[EFEMP1, FBLN2, FBLN5, FBN1, LTBP2]	[ELN, EMILIN1, FN1, MFAP2, MFAP4, TGFB3]	8.33333	41.6667	50	7.13372	40.0028	52.8634	[EFEMP1, ELN, EMILIN1, FBLN2, FBLN5, FBN1, FN1, LTBP2, MFAP2, MFAP4, MFAP5, TGFB3]
Interferon alpha/beta signaling	R-HSA:909733	REACTOME_Pathways_08.05.2020	3.93522e-06	0.000232178	14.4928	10	Specific for Cluster #1	[IFIT2, IFIT3, IRF7, IRF8, ISG20, MX1, OAS2, OAS3, RSAD2, SOCS1]	[]	[]	100	0	0	100	0	0	[IFIT2, IFIT3, IRF7, IRF8, ISG20, MX1, OAS2, OAS3, RSAD2, SOCS1]
Cell recruitment (pro-inflammatory response)	R-HSA:9664424	REACTOME_Pathways_08.05.2020	0.000193236	0.00927531	20.8333	5	Specific for Cluster #1	[IL1B, MEFV, NLRP3, PSTPIP1]	[IL18]	[]	80	20	0	78.1019	21.8981	0	[IL18, IL1B, MEFV, NLRP3, PSTPIP1]

### Sheet: PP_ClueGO_LOG
### All results were created with ClueGO v2.5.7 ###
Organism analyzed: Homo Sapiens [9606]
Identifier types used: [SymbolID]
Evidence codes used: [All]
#Genes in REACTOME_Pathways_08.05.2020 : 10925
#All unique genes in selected ontologies: 10925 (reference set for hypergeometric test)
#Genes from Cluster#1: unique uploaded ids 172 -> corresponding genes 172, with 0 (0.0%) missing -> All genes were recognized by ClueGO.
#Genes from Cluster#2: unique uploaded ids 111 -> corresponding genes 111, with 0 (0.0%) missing -> All genes were recognized by ClueGO.
#Genes from Cluster#3: unique uploaded ids 54 -> corresponding genes 54, with 0 (0.0%) missing -> All genes were recognized by ClueGO.
#Genes with functional annotations in all selected Ontologies from Cluster#1: 142 (82.56%) -> 30 (17.44%) are not functionally annotated in any selected Ontology!
#Genes with functional annotations in all selected Ontologies from Cluster#2: 83 (74.77%) -> 28 (25.23%) are not functionally annotated in any selected Ontology!
#Genes with functional annotations in all selected Ontologies from Cluster#3: 29 (53.7%) -> 25 (46.3%) are not functionally annotated in any selected Ontology!
#Unique genes with functional annotations in all selected ontologies from the 3 Clusters: 254 (75.37%) -> 83 (24.63%) are not functionally annotated!
-> To improve the % of annotated genes, chose additional ontologies.
#Genes from all Clusters associated to 91 representative Terms and Pathways (after applying general selection criteria): 194 (57.57%)
#Genes from all Clusters associated to 36 representative Terms and Pathways (after p-value significance selection criteria): 171 (50.74%)
#GO All Terms Specific for Cluster #1: 22
#GO All Terms Specific for Cluster #3: 4
#GO All Terms not Specific for a Cluster: 10
Ontology used:
REACTOME_Pathways_08.05.2020
Evidence codes used:
All
Identifiers used:
SymbolID
List of missing Genes:
Cluster #1
Cluster #2
Cluster #3
Statistical Test Used = Enrichment/Depletion (Two-sided hypergeometric test)
Use pvalue cutoff = true
pvalue cutoff = 0.01
Correction Method Used = Bonferroni step down
Min GO Level = 3
Max GO Level = 8
Cluster #1
Sample File Name = File selection:
Number of Genes = 3
Min Percentage = 5.0
Cluster #2
Sample File Name = File selection:
Number of Genes = 3
Min Percentage = 4.0
Cluster #3
Sample File Name = File selection: ManuallyAddedOrModifiedIDs
Number of Genes = 3
Min Percentage = 3.0
Combine Clusters With 'Or' = true
Percentage for a Cluster to be Significant = 60.0
GO Fusion = false
GO Group = false
Kappa Score Threshold = 0.4
C1	C2	C3
NCF1	TLR7	LRRC17
ZBP1	FGF7	PRSS35
NCF4	MRC1	SVEP1
RASGRP4	NKG7	LAMA2
WAS	SLAMF7	NCAM1
GPR171	LY96	IGF2
HK3	TLR3	SPON1
ISG20	TNN	DPT
TNFAIP8L2	TFPI	TSPAN11
SELL	RUNX1T1	OLFML2A
IGSF6	TMEM71	CPA3
CSF2RB	PIK3CG	MATN2
VCAM1	PTGFR	MFAP4
MSR1	GPR34	FNDC1
KLHL6	IGF1	COL8A1
NCF2	P2RY12	THBS4
PSTPIP1	GAL3ST4	GPC3
NCKAP1L	CX3CR1	SCRG1
LY9	KLRD1	OLFML2B
HCST	ITGBL1	MRGPRF
GPR65	IKZF1	ITIH5
TNFRSF18	FGL2	CYP1B1
CSF2RA	TM6SF1	ELN
PILRA	ITM2A	TGFB3
MYO1G	THBS2	GDF10
NFAM1	PTPN22	PLXDC1
RSAD2	PTPRC	MGP
TLR6	FBLN2	POSTN
NLRP3	OMD	COL5A1
TYROBP	CXCL9	DKK3
PTGIS	CYSLTR1	CYGB
LY86	LOX	FBLN7
GNGT2	CD200R1	MMP11
GMFG	IL18	SPHK1
CLEC7A	SULF1	LRP4
PLD4	GZMB	PODXL2
CD84	RFTN2	CPXM2
VAV1	GNG11	CLIP3
SELPLG	CXCL13	OLFML3
IL16	EFEMP1	COL6A3
GZMA	MEOX2	DNM1
TLR1	LTBP2	TSPAN18
CYBB	CCL20	MFAP2
TNF	IFIH1	ISLR
TREM2	CD3D	TNXB
OAS2	CD48	EGFLAM
MYO1F	TMEM100	COL1A1
FOLR2	PRND	CLEC14A
FCGR2B	OLFML1	SCARF2
MEFV	PLAT	COL16A1
IL10	PHLDB2	EMILIN1
STX11	VAV3	EYA2
LTB	LIFR	FN1
CSF3R	TFPI2	CD248
CLEC4E	KDR
CD72	DSEL
IFI44	FLI1
HSPB7	MEX3B
MS4A7	PRELP
PIK3R5	CD33
TNFAIP2	COL5A2
IL18BP	GAP43
LAIR1	TNFRSF13B
DOCK2	HAS2
IRF7	CCR2
MFAP5	COL12A1
GPR132	FBLN5
PLEK	RAB27B
FGR	MAP3K8
MMP19	PTPRO
HAVCR2	IQGAP2
LST1	NAT8L
OSM	JAM3
CD300LB	GFPT2
SAMD9L	DACT1
IL15	CXCL12
S100A8	CD180
TRPV2	TLR4
RAC2	CCDC80
LCP2	GNG2
DOK3	GPR176
LYL1	TWIST2
IFIT2	SERPINB9
ITGB7	CCL22
ICAM1	TNFRSF11B
FGF1	DPYSL3
CORO1A	CALCRL
PLAUR	FKBP7
LGI2	GPM6B
S100A9	C1QTNF3
RTP4	IL15RA
SELP	SLC16A14
PLAC8	NBEAL1
CD80	F3
FPR1	SHOX2
IL1B	HPSE
CLEC5A	GULP1
CD274	DCLK1
CD52	PDGFRL
ITGB2	NID1
GPSM3	CP
SLC37A2	CYP26B1
MX1	C2
TLR2	GATM
RHOJ	MXRA8
EPSTI1	CREB3L1
DOK2	TTC9
IFIT3	CDH11
LAT2	CCL11
P2RY6	SMOC2
CXCL2	FBN1
SLC15A3
SOCS1
FERMT3
TREM1
MPEG1
SLA
IRF8
LRG1
LPXN
CH25H
CCL4
SLC16A3
PIK3AP1
UBASH3B
IL33
IL2RG
EBF1
IL1R2
PRG4
EMCN
SLC11A1
MCOLN2
CLEC4D
CCR5
IL1RN
INHBA
CD86
HHEX
STARD8
TNFSF9
LCP1
HCK
LSP1
CSF1R
CXCR4
SNX10
FLNC
OAS3
SFRP2
IL10RA
CCR7
CD40
BATF
CCL3
GLIPR2
EMP3
STAB1
NAV1
PDE4B
SLC7A7
HCLS1
RUNX3
SAA1
CLIC5
GIMAP4
CTSS
IL6
KCNN4
CD300A
BTK
CCR1
