## Supplementary Table 6 for "Phase-specific signatures of wound fibroblasts and matrix patterns define cancer-associated fibroblast subtypes"

### Sheet: WFB_PhaseSpecific
Supplementary Table 6	Early	Late
WFB Phase-specific Genes	Lgals1	Igfbp2
	Cxcl1	Mfap4
	Saa3	Mmp3
	S100a11	Ctsk
	Ccl7	S100a4
	Rpl41	C1qtnf3
	Postn	Wisp2
	Tmsb10	Cpe
	Tmsb4x	Cpz
	Pfn1	Nbl1
	Timp1	Ccdc80
	Ier3	Eln
	Itm2a	Cd9
	Mif	Cd74
	Plat	Itgbl1
	Serpine1	Cyp2f2
	Tpm4	Prelp
	Cox8a	Krt14
	Fbln2	Scpep1
	Serpinb2	Plpp1
	Tnc	Fbln1
	Thbs1	Pdgfrl
	Sfrp2	Ndufa4l2
	Bmp1	Cd302
	Prelid1	Fbln5
	Ppia	Il11ra1
	Pkm	Id3
	Nme2	C1qtnf5
	Lrrc15	H2-Ab1
	Tubb5	Ifitm1
	Sh3bgrl3	Fmod
	Loxl2	Nupr1
	H19	Tspan4
	Col5a3	H2-Eb1
	2010107E04Rik	Idh1
	Cxcl2	Clec11a
	Txn1	Tnmd
	Col12a1	Omd
	Tagln2	Cgref1
	Ptms	Tm7sf3
	Ckap4	Pink1
	Mfge8	Cpxm2
	Lgmn	Rnaset2b
	Cfb	F2r
	Cxcl5	Coch
	Cnn2	Por
	Cnn3	Matn4
	Efemp2	Pam
	Ptgs2	H2-Aa
	Prdx1	Gm2564
	Pdia4	F13a1
	Rps2-ps13	Ctla2a
	Clic1	Aqp1
	Phlda1	Gm9780
	Plp2	Nr1d1
	Pgam1	Ramp1
	Npm1	Rarres1
	H2afz	Vstm4
	Gm26809	Cldn10
	Odc1	Fam180a
	Calm1	Kazald1
	Flna	Gal
	Tpi1	Dbp
	Tagln	Tmem42
	Pdia6	Serpina3c
	Rhoc	Ppp1r14a
	Ereg	Lysmd2
	Srxn1	Ndrg4
	Tmem176b	Fam132a
	Erh	Dkk2
	Marcksl1	Cdkn2b
	Cd44	AW112010
	Ptk7	Wif1
	Tnn	Plvap
	Colgalt1	Mir22hg
	Ywhah	Tmem204
	Ap2s1	Tnfrsf19
	Sgk1	Fam174b
	Hp	Aqp5
	Nfkbiz	Slc27a1
	Prdx2	C1qtnf7
	Atp5g2	Tmem159
	Maged2	Fam105a
	Il1rl1	Aamdc
	Tpm1	Bckdhb
	Idh2	Rspo4
	Rgcc	Emid1
	Mdh2	Sigmar1
	Myadm	Bpgm
	Cdk4	Crlf1
	Pgk1	Lgr5
	Ifrd1	Nt5e
	Fscn1	Cfh
	Atp5j2	Cav2
	Krt6a	Kcns1
	Nid2	Gm13889
	Rnf19b	Slc27a3
	Prdx4	Plxdc1
	Ptbp1	Hfe
	Gapdh	Fam198a
	Ndrg1	Gas2
	Tmem258	Hmgcs2
	Itga5	Bdh2
	Prg4	Mettl24
	Cxcl3	Slc2a10
	Nt5dc2	Irx3
	Sdc1	Id4
	Dynlt1f	Stc1
	Dynlt1b	H2-DMb1
	Angptl4	Tcea3
	Anp32b	Efna1
	Plk2	Ear2
	Hk2	Plac9a
	F3	H2-M9
	Rgs16	Pcbd1
	Emilin1	Vegfc
	Hif1a	Chchd10
	Mafb	Lefty1
	Rian	Pik3ip1
	Cd3e	Ino80c
	Plod2
	Lsp1
	Glipr2
	Srpx2
	Qsox1
	Rbm3
	Mrps16
	Akr1b8
	Krt6b
	Dcakd
	Wisp1
	Ifit1
	Phf5a
	Snrpd1
	Emb
	Ak2
	Adam12
	Snrpe
	Plod3
	Abracl
	Trappc1
	Grb10
	Peg10
	Mlec
	Egr2
	Gsto1
	Uqcrq
	Ddit4
	Tubb2b
	Enc1
	Ppa1
	Arc
	Pcsk5
	Plagl1
	H2afx
	Ube2l6
	Rnd1
	Gpc1
	2700094K13Rik
	Pdlim7
	S1pr3
	Loxl3
	Sdc3
	Tsc22d1
	Dram1
	Man2a1
	Mrpl34
	Klhl21
	Cyp7b1
	Glrx
	Serpina3g
	Gm4735
	Nxn
	Tcirg1
	Actn1
	Glipr1
	Uck2
	Spsb1
	Ttyh2
	B4galt5
	Hn1l
	BC100530
	Palld
	Eny2
	Tspan6
	Egr3
	Hmg20b
	Gbp3
	Tmem98
	Kctd5
	Ripk3
	Epas1
	Mmp13
	Csf2
	Nfatc1
	Nme1
	Gm11843
	Cacnb3
	Zdhhc16
	Slc39a14
	Myh9
	Epb41l3
	Fam101b
	Dusp10
	Bzw2
	Slc2a1
	Cpt1a
	Noct
	Prep
	Pla2g15
	Arl4c
	Slc9a3r1
	Aoc3
	Ass1
	Bdkrb1
	Sox4
	Sulf1
	Ttyh3
	Zbp1
	Gm21887
	Tmem120a
	Ptgis
	Bloc1s2
	Map4k4
	Grsf1
	H2afy2
	Gm4737
	Lag3
	Igf2r
	Hmgb2
	Ext1
	Znhit1
	Casp6
	Adamts14
	Slc6a8
	Pmf1
	Pdlim1
	Inppl1
	Mphosph6
	Rdh10
	Pabpc4
	Nsg1
	Lif
	Pvr
	Pkdcc
	Dcps
	Aldh9a1
	Nos2
	Yeats4
	Slc25a44
	Arxes2
	Rrm1
	Casp3
	Ecscr
	Chsy1
	Ltbp2
	Haus4
	Thyn1
	Csf3
	Rn7sk
	Cd14
	Chst11
	Gpr176
	Rnf149
	Car4
	Hacd1
	Lsm5
	Snhg6
	Tmem132a
	Gm4366
	Eef1e1
	Nans
	Mrpl17
	Abhd2
	Efnb2
	Lrrc42
	Smco4
	BC028528
	Pdk3
	Rai14
	Acot7
	Spats2l
	Lgi2
	Elk3
	Pkig
	Rab13
	Tubg1
	Cisd3
	Ep400
	Tbc1d7
	Pgm1
	Stfa3
	Gm12895
	Parp8
	G6pc3
	Haus7
	Casp8
	Cdk1
	Fah
	Steap1
	Vash2
	Runx1
	Gm26714
	A4galt
	Pla2g16
	Parp9
	Cenpa
	Bcl2l11
	Ada
	Tcf19
	Rrm2
	Gm15726
	Fblim1

### Sheet: WFB_PS_ClueGO_Results
GOID	GOTerm	Ontology Source	Term PValue	Term PValue Corrected with Benjamini-Hochberg	Group PValue	Group PValue Corrected with Benjamini-Hochberg	GOLevels	GOGroups	% Associated Genes	Nr. Genes	Cluster	Genes Cluster #1	Genes Cluster #2	%Genes Cluster #1	%Genes Cluster #2	%Genes Cluster #1.adjusted.to.input.list.size	%Genes Cluster #2.adjusted.to.input.list.size	Associated Genes Found
R-MMU:3000178	ECM proteoglycans	REACTOME_Pathways_08.05.2020	0.0131549	0.0138858	0.0131549	0.0146166	[-1]	Group00	6.97674	3	Specific for Cluster #1	[Col5a3, Tnc, Tnn]	[]	100	0	100	0	[Col5a3, Tnc, Tnn]
R-MMU:380108	Chemokine receptors bind chemokines	REACTOME_Pathways_08.05.2020	0.000609442	0.00105267	0.000609442	0.00152361	[-1]	Group01	8.33333	5	Specific for Cluster #1	[Ccl7, Cxcl1, Cxcl2, Cxcl3, Cxcl5]	[]	100	0	100	0	[Ccl7, Cxcl1, Cxcl2, Cxcl3, Cxcl5]
R-MMU:445355	Smooth Muscle Contraction	REACTOME_Pathways_08.05.2020	0.00395463	0.00500919	0.00395463	0.00659105	[-1]	Group02	10.7143	3	Specific for Cluster #1	[Calm1, Tpm1, Tpm4]	[]	100	0	100	0	[Calm1, Tpm1, Tpm4]
R-MMU:1592230	Mitochondrial biogenesis	REACTOME_Pathways_08.05.2020	0.00319132	0.00466423	0.00319132	0.00638263	[-1]	Group03	11.5385	3	Specific for Cluster #1	[Atp5g2, Atp5j2, Idh2]	[]	100	0	100	0	[Atp5g2, Atp5j2, Idh2]
R-MMU:3299685	Detoxification of Reactive Oxygen Species	REACTOME_Pathways_08.05.2020	0.0052924	0.00628473	0.00896588	0.0112074	[-1]	Group04	9.67742	3	Specific for Cluster #1	[Prdx1, Prdx2, Txn1]	[]	100	0	100	0	[Prdx1, Prdx2, Txn1]
R-MMU:5628897	TP53 Regulates Metabolic Genes	REACTOME_Pathways_08.05.2020	0.00203055	0.00321503	0.00896588	0.0112074	[-1]	Group04	8.51064	4	Specific for Cluster #1	[Prdx1, Prdx2, Txn1, Ywhah]	[]	100	0	100	0	[Prdx1, Prdx2, Txn1, Ywhah]
R-MMU:8848021	Signaling by PTK6	REACTOME_Pathways_08.05.2020	0.0148782	0.0148782	0.0148782	0.0148782	[-1]	Group05	6.66667	3	Specific for Cluster #1	[Cdk4, Ereg, Hif1a]	[]	100	0	100	0	[Cdk4, Ereg, Hif1a]
R-MMU:9006927	Signaling by Non-Receptor Tyrosine Kinases	REACTOME_Pathways_08.05.2020	0.0148782	0.0148782	0.0148782	0.0148782	[-1]	Group05	6.66667	3	Specific for Cluster #1	[Cdk4, Ereg, Hif1a]	[]	100	0	100	0	[Cdk4, Ereg, Hif1a]
R-MMU:70171	Glycolysis	REACTOME_Pathways_08.05.2020	6.72158e-05	0.000182443	3.5001e-05	0.000175005	[-1]	Group06	9.83607	6	Specific for Cluster #1	[Gapdh, Hk2, Pgam1, Pgk1, Pkm, Tpi1]	[]	100	0	100	0	[Gapdh, Hk2, Pgam1, Pgk1, Pkm, Tpi1]
R-MMU:70263	Gluconeogenesis	REACTOME_Pathways_08.05.2020	3.93439e-05	0.000124589	3.5001e-05	0.000175005	[-1]	Group06	14.7059	5	Specific for Cluster #1	[Gapdh, Mdh2, Pgam1, Pgk1, Tpi1]	[]	100	0	100	0	[Gapdh, Mdh2, Pgam1, Pgk1, Tpi1]
R-MMU:70326	Glucose metabolism	REACTOME_Pathways_08.05.2020	3.5001e-05	0.000166255	3.5001e-05	0.000175005	[-1]	Group06	8.75	7	Specific for Cluster #1	[Gapdh, Hk2, Mdh2, Pgam1, Pgk1, Pkm, Tpi1]	[]	100	0	100	0	[Gapdh, Hk2, Mdh2, Pgam1, Pgk1, Pkm, Tpi1]
R-MMU:1474244	Extracellular matrix organization	REACTOME_Pathways_08.05.2020	1.74359e-12	3.31283e-11	1.74359e-12	1.74359e-11	[-1]	Group07	7.89474	21	Specific for Cluster #1	[Bmp1, Cd44, Col12a1, Col5a3, Colgalt1, Efemp2, Emilin1, Fbln2, Itga5, Loxl2, Nid2, Plod2, Sdc1, Timp1, Tnc, Tnn]	[Ctsk, Eln, Fbln5, Mfap4, Mmp3]	76.1905	23.8095	70.3443	29.6557	[Bmp1, Cd44, Col12a1, Col5a3, Colgalt1, Ctsk, Efemp2, Eln, Emilin1, Fbln2, Fbln5, Itga5, Loxl2, Mfap4, Mmp3, Nid2, Plod2, Sdc1, Timp1, Tnc, Tnn]
R-MMU:1566948	Elastic fibre formation	REACTOME_Pathways_08.05.2020	2.0092e-08	1.90874e-07	1.74359e-12	1.74359e-11	[-1]	Group07	19.0476	8	None Specific Cluster	[Efemp2, Emilin1, Fbln2, Itga5, Loxl2]	[Eln, Fbln5, Mfap4]	62.5	37.5	55.2659	44.7341	[Efemp2, Eln, Emilin1, Fbln2, Fbln5, Itga5, Loxl2, Mfap4]
R-MMU:2129379	Molecules associated with elastic fibres	REACTOME_Pathways_08.05.2020	2.50214e-06	1.58469e-05	1.74359e-12	1.74359e-11	[-1]	Group07	17.1429	6	None Specific Cluster	[Efemp2, Emilin1, Fbln2]	[Eln, Fbln5, Mfap4]	50	50	42.5703	57.4297	[Efemp2, Eln, Emilin1, Fbln2, Fbln5, Mfap4]
R-MMU:1474290	Collagen formation	REACTOME_Pathways_08.05.2020	3.79538e-05	0.000144225	3.79538e-05	0.000126513	[-1]	Group08	8.64198	7	Specific for Cluster #1	[Bmp1, Col12a1, Col5a3, Colgalt1, Loxl2, Plod2]	[Mmp3]	85.7143	14.2857	81.6431	18.3569	[Bmp1, Col12a1, Col5a3, Colgalt1, Loxl2, Mmp3, Plod2]
R-MMU:1650814	Collagen biosynthesis and modifying enzymes	REACTOME_Pathways_08.05.2020	0.000563753	0.00107113	3.79538e-05	0.000126513	[-1]	Group08	8.47458	5	Specific for Cluster #1	[Bmp1, Col12a1, Col5a3, Colgalt1, Plod2]	[]	100	0	100	0	[Bmp1, Col12a1, Col5a3, Colgalt1, Plod2]
R-MMU:2022090	Assembly of collagen fibrils and other multimeric structures	REACTOME_Pathways_08.05.2020	0.000480143	0.00101363	3.79538e-05	0.000126513	[-1]	Group08	8.77193	5	Specific for Cluster #1	[Bmp1, Col12a1, Col5a3, Loxl2]	[Mmp3]	80	20	74.7795	25.2205	[Bmp1, Col12a1, Col5a3, Loxl2, Mmp3]
R-MMU:1638074	Keratan sulfate/keratin metabolism	REACTOME_Pathways_08.05.2020	0.00631802	0.00706132	0.00631802	0.00902575	[-1]	Group09	9.09091	3	Specific for Cluster #2	[]	[Fmod, Omd, Prelp]	0	100	0	100	[Fmod, Omd, Prelp]
R-MMU:2022854	Keratan sulfate biosynthesis	REACTOME_Pathways_08.05.2020	0.00356044	0.00483203	0.00631802	0.00902575	[-1]	Group09	11.1111	3	Specific for Cluster #2	[]	[Fmod, Omd, Prelp]	0	100	0	100	[Fmod, Omd, Prelp]
R-MMU:2022857	Keratan sulfate degradation	REACTOME_Pathways_08.05.2020	0.000391351	0.000929459	0.00631802	0.00902575	[-1]	Group09	23.0769	3	Specific for Cluster #2	[]	[Fmod, Omd, Prelp]	0	100	0	100	[Fmod, Omd, Prelp]

### Sheet: WFB_PS_ClueGO_FinalTable
GOTerm	GOID	Ontology Source	Term PValue	Term PValue Corrected with Benjamini-Hochberg	% Associated Genes	Nr. Genes	Cluster	Genes Cluster #1	Genes Cluster #2	%Genes Cluster #1	%Genes Cluster #2	%Genes Cluster #1.adjusted.to.input.list.size	%Genes Cluster #2.adjusted.to.input.list.size	Associated Genes Found
ECM proteoglycans	R-MMU:3000178	REACTOME_Pathways_08.05.2020	0.0131549	0.0138858	6.97674	3	Specific for Cluster #1	[Col5a3, Tnc, Tnn]	[]	100	0	100	0	[Col5a3, Tnc, Tnn]
Chemokine receptors bind chemokines	R-MMU:380108	REACTOME_Pathways_08.05.2020	0.000609442	0.00105267	8.33333	5	Specific for Cluster #1	[Ccl7, Cxcl1, Cxcl2, Cxcl3, Cxcl5]	[]	100	0	100	0	[Ccl7, Cxcl1, Cxcl2, Cxcl3, Cxcl5]
Smooth Muscle Contraction	R-MMU:445355	REACTOME_Pathways_08.05.2020	0.00395463	0.00500919	10.7143	3	Specific for Cluster #1	[Calm1, Tpm1, Tpm4]	[]	100	0	100	0	[Calm1, Tpm1, Tpm4]
Mitochondrial biogenesis	R-MMU:1592230	REACTOME_Pathways_08.05.2020	0.00319132	0.00466423	11.5385	3	Specific for Cluster #1	[Atp5g2, Atp5j2, Idh2]	[]	100	0	100	0	[Atp5g2, Atp5j2, Idh2]
Detoxification of Reactive Oxygen Species	R-MMU:3299685	REACTOME_Pathways_08.05.2020	0.0052924	0.00628473	9.67742	3	Specific for Cluster #1	[Prdx1, Prdx2, Txn1]	[]	100	0	100	0	[Prdx1, Prdx2, Txn1]
Signaling by Non-Receptor Tyrosine Kinases	R-MMU:9006927	REACTOME_Pathways_08.05.2020	0.0148782	0.0148782	6.66667	3	Specific for Cluster #1	[Cdk4, Ereg, Hif1a]	[]	100	0	100	0	[Cdk4, Ereg, Hif1a]
Glucose metabolism	R-MMU:70326	REACTOME_Pathways_08.05.2020	3.5001e-05	0.000166255	8.75	7	Specific for Cluster #1	[Gapdh, Hk2, Mdh2, Pgam1, Pgk1, Pkm, Tpi1]	[]	100	0	100	0	[Gapdh, Hk2, Mdh2, Pgam1, Pgk1, Pkm, Tpi1]
Collagen biosynthesis and modifying enzymes	R-MMU:1650814	REACTOME_Pathways_08.05.2020	0.000563753	0.00107113	8.47458	5	Specific for Cluster #1	[Bmp1, Col12a1, Col5a3, Colgalt1, Plod2]	[]	100	0	100	0	[Bmp1, Col12a1, Col5a3, Colgalt1, Plod2]
Collagen formation	R-MMU:1474290	REACTOME_Pathways_08.05.2020	3.79538e-05	0.000144225	8.64198	7	Specific for Cluster #1	[Bmp1, Col12a1, Col5a3, Colgalt1, Loxl2, Plod2]	[Mmp3]	85.7143	14.2857	81.6431	18.3569	[Bmp1, Col12a1, Col5a3, Colgalt1, Loxl2, Mmp3, Plod2]
Extracellular matrix organization	R-MMU:1474244	REACTOME_Pathways_08.05.2020	1.74359e-12	3.31283e-11	7.89474	21	Specific for Cluster #1	[Bmp1, Cd44, Col12a1, Col5a3, Colgalt1, Efemp2, Emilin1, Fbln2, Itga5, Loxl2, Nid2, Plod2, Sdc1, Timp1, Tnc, Tnn]	[Ctsk, Eln, Fbln5, Mfap4, Mmp3]	76.1905	23.8095	70.3443	29.6557	[Bmp1, Cd44, Col12a1, Col5a3, Colgalt1, Ctsk, Efemp2, Eln, Emilin1, Fbln2, Fbln5, Itga5, Loxl2, Mfap4, Mmp3, Nid2, Plod2, Sdc1, Timp1, Tnc, Tnn]
Elastic fibre formation	R-MMU:1566948	REACTOME_Pathways_08.05.2020	2.0092e-08	1.90874e-07	19.0476	8	None Specific Cluster	[Efemp2, Emilin1, Fbln2, Itga5, Loxl2]	[Eln, Fbln5, Mfap4]	62.5	37.5	55.2659	44.7341	[Efemp2, Eln, Emilin1, Fbln2, Fbln5, Itga5, Loxl2, Mfap4]
Molecules associated with elastic fibres	R-MMU:2129379	REACTOME_Pathways_08.05.2020	2.50214e-06	1.58469e-05	17.1429	6	None Specific Cluster	[Efemp2, Emilin1, Fbln2]	[Eln, Fbln5, Mfap4]	50	50	42.5703	57.4297	[Efemp2, Eln, Emilin1, Fbln2, Fbln5, Mfap4]
Keratan sulfate biosynthesis	R-MMU:2022854	REACTOME_Pathways_08.05.2020	0.00356044	0.00483203	11.1111	3	Specific for Cluster #2	[]	[Fmod, Omd, Prelp]	0	100	0	100	[Fmod, Omd, Prelp]

### Sheet: WFB_PS_ClueGO_LOG
### All results were created with ClueGO v2.5.7 ###
Organism analyzed: Mus Musculus [10090]
Identifier types used: [SymbolID]
Evidence codes used: [All]
#Genes in REACTOME_Pathways_08.05.2020 : 8584
#All unique genes in selected ontologies: 8584 (reference set for hypergeometric test)
#Genes from Cluster#1: unique uploaded ids 121 -> corresponding genes 120, with 1 (0.83%) missing -> 120 recognized by ClueGO.
#Genes from Cluster#2: unique uploaded ids 46 -> corresponding genes 46, with 0 (0.0%) missing -> All genes were recognized by ClueGO.
-> To improve the % of found genes, verify gene identifiers, download new available ClueGO conversion files or add/request additional files.
#Genes with functional annotations in all selected Ontologies from Cluster#1: 79 (65.83%) -> 41 (34.17%) are not functionally annotated in any selected Ontology!
#Genes with functional annotations in all selected Ontologies from Cluster#2: 20 (43.48%) -> 26 (56.52%) are not functionally annotated in any selected Ontology!
#Unique genes with functional annotations in all selected ontologies from the 2 Clusters: 99 (59.64%) -> 67 (40.36%) are not functionally annotated!
-> To improve the % of annotated genes, chose additional ontologies.
#Genes from all Clusters associated to 20 representative Terms and Pathways (after applying general selection criteria): 49 (29.52%)
#Genes from all Clusters associated to 20 representative Terms and Pathways (after p-value significance selection criteria): 49 (29.52%)
KappaScore Grouping:
Iteration: 0 with 10 groups
Final KappaScore groups = 10
# Terms not grouped = 0
# Merge redundant groups with >40.0% overlap
Final group size after merging: 10
#GO All Terms Specific for Cluster #1: 15
#GO All Terms Specific for Cluster #2: 3
#GO All Terms not Specific for a Cluster: 2
Ontology used:
REACTOME_Pathways_08.05.2020
Evidence codes used:
All
Identifiers used:
SymbolID
List of missing Genes:
Cluster #1
Gene IDs not found (no annotation or wrong ids) in Cluster#1:
Gm26809
Cluster #2
Statistical Test Used = Enrichment/Depletion (Two-sided hypergeometric test)
Use pvalue cutoff = true
pvalue cutoff = 0.05
Correction Method Used = Benjamini-Hochberg
Min GO Level = 0
Max GO Level = 6
Cluster #1
Sample File Name = File selection:
Number of Genes = 3
Min Percentage = 6.0
Cluster #2
Sample File Name = File selection:
Number of Genes = 3
Min Percentage = 6.0
Combine Clusters With 'Or' = true
Percentage for a Cluster to be Significant = 60.0
GO Fusion = false
GO Group = true
Kappa Score Threshold = 0.4
Over View Term = GenePercentGOTerm
Group By Kappa Statistics = true
Initial Group Size = 1
Sharing Group Percentage = 40.0
