## Supplementary Table 8 for "Phase-specific signatures of wound fibroblasts and matrix patterns define cancer-associated fibroblast subtypes"

### Sheet: CAF_PhasePredictive
Supplementary Table 8	Early	Late
CAF Phase-predictive Genes	CPXM2	IGFBP2
	SERPINE1	CTSK
	PLOD2	FMOD
	HK2	SFRP2
	IER3	CGREF1
	MFGE8	IL1RL1
	COL12A1	POR
	POSTN	MAFB
	LRRC15	CFB
	TPM1	PRELP
	TAGLN	IDH1
	NT5DC2	FBLN2
	FLNA	CPZ
	PTK7	MARCKSL1
	CNN2	PDGFRL
	NUPR1	FBLN1
	IDH2	MFAP4
	FSCN1	OMD
	PFN1	TM7SF3
	AP2S1	SCPEP1
	BMP1
	EFEMP2
	RHOC
	PRDX1

### Sheet: CAF_PP_ClueGO_Results
GOTerm	GOID	Ontology Source	Term PValue	Term PValue Corrected with Bonferroni step down	GOLevels	% Associated Genes	Nr. Genes	Cluster	Genes Cluster #1	Genes Cluster #2	%Genes Cluster #1	%Genes Cluster #2	%Genes Cluster #1.adjusted.to.input.list.size	%Genes Cluster #2.adjusted.to.input.list.size	Associated Genes Found
aminoglycan catabolic process	GO:0006026	GO_BiologicalProcess-EBI-UniProt-GOA-ACAP-ARAP_08.05.2020_00h00	0.0006332	0.003166	[5]	4.28571	3	Specific for Cluster #2	[]	[FMOD, OMD, PRELP]	0	100	0	100	[FMOD, OMD, PRELP]
glycosaminoglycan catabolic process	GO:0006027	GO_BiologicalProcess-EBI-UniProt-GOA-ACAP-ARAP_08.05.2020_00h00	0.000486808	0.00340766	[6]	4.6875	3	Specific for Cluster #2	[]	[FMOD, OMD, PRELP]	0	100	0	100	[FMOD, OMD, PRELP]
muscle cell migration	GO:0014812	GO_BiologicalProcess-EBI-UniProt-GOA-ACAP-ARAP_08.05.2020_00h00	0.00144444	0.00288888	[4, 5]	3.22581	3	Specific for Cluster #1	[POSTN, SERPINE1, TPM1]	[]	100	0	100	0	[POSTN, SERPINE1, TPM1]
smooth muscle cell migration	GO:0014909	GO_BiologicalProcess-EBI-UniProt-GOA-ACAP-ARAP_08.05.2020_00h00	0.000774584	0.00309834	[5, 6]	4	3	Specific for Cluster #1	[POSTN, SERPINE1, TPM1]	[]	100	0	100	0	[POSTN, SERPINE1, TPM1]
regulation of smooth muscle cell migration	GO:0014910	GO_BiologicalProcess-EBI-UniProt-GOA-ACAP-ARAP_08.05.2020_00h00	0.000556926	0.00334155	[5, 6, 7]	4.47761	3	Specific for Cluster #1	[POSTN, SERPINE1, TPM1]	[]	100	0	100	0	[POSTN, SERPINE1, TPM1]
keratan sulfate biosynthetic process	GO:0018146	GO_BiologicalProcess-EBI-UniProt-GOA-ACAP-ARAP_08.05.2020_00h00	4.5273e-05	0.000588548	[5, 6, 7, 8]	10.3448	3	Specific for Cluster #2	[]	[FMOD, OMD, PRELP]	0	100	0	100	[FMOD, OMD, PRELP]
regulation of actin filament bundle assembly	GO:0032231	GO_BiologicalProcess-EBI-UniProt-GOA-ACAP-ARAP_08.05.2020_00h00	0.000134223	0.00120801	[4, 5, 6, 7, 8, 9, 10]	3.66972	4	Specific for Cluster #1	[FLNA, PFN1, RHOC, TPM1]	[]	100	0	100	0	[FLNA, PFN1, RHOC, TPM1]
positive regulation of actin filament bundle assembly	GO:0032233	GO_BiologicalProcess-EBI-UniProt-GOA-ACAP-ARAP_08.05.2020_00h00	1.9899e-05	0.000298485	[4, 5, 6, 7, 8, 9, 10, 11]	5.97015	4	Specific for Cluster #1	[FLNA, PFN1, RHOC, TPM1]	[]	100	0	100	0	[FLNA, PFN1, RHOC, TPM1]
keratan sulfate metabolic process	GO:0042339	GO_BiologicalProcess-EBI-UniProt-GOA-ACAP-ARAP_08.05.2020_00h00	7.35223e-05	0.000808745	[4, 5, 7]	8.82353	3	Specific for Cluster #2	[]	[FMOD, OMD, PRELP]	0	100	0	100	[FMOD, OMD, PRELP]
keratan sulfate catabolic process	GO:0042340	GO_BiologicalProcess-EBI-UniProt-GOA-ACAP-ARAP_08.05.2020_00h00	2.80471e-06	5.04849e-05	[5, 6, 7, 8]	25	3	Specific for Cluster #2	[]	[FMOD, OMD, PRELP]	0	100	0	100	[FMOD, OMD, PRELP]
sulfur compound catabolic process	GO:0044273	GO_BiologicalProcess-EBI-UniProt-GOA-ACAP-ARAP_08.05.2020_00h00	0.000443376	0.00354701	[4]	4.83871	3	Specific for Cluster #2	[]	[FMOD, OMD, PRELP]	0	100	0	100	[FMOD, OMD, PRELP]
actin filament bundle assembly	GO:0051017	GO_BiologicalProcess-EBI-UniProt-GOA-ACAP-ARAP_08.05.2020_00h00	4.56912e-05	0.000548294	[5, 6, 7, 9]	3.0303	5	Specific for Cluster #1	[FLNA, FSCN1, PFN1, RHOC, TPM1]	[]	100	0	100	0	[FLNA, FSCN1, PFN1, RHOC, TPM1]
regulation of stress fiber assembly	GO:0051492	GO_BiologicalProcess-EBI-UniProt-GOA-ACAP-ARAP_08.05.2020_00h00	0.00158247	0.00158247	[5, 6, 7, 8, 9, 10, 11, 12]	3.125	3	Specific for Cluster #1	[PFN1, RHOC, TPM1]	[]	100	0	100	0	[PFN1, RHOC, TPM1]
Collagen formation	R-HSA:1474290	REACTOME_Pathways_08.05.2020	0.00131425	0.00394276	[-1]	3.33333	3	Specific for Cluster #1	[BMP1, COL12A1, PLOD2]	[]	100	0	100	0	[BMP1, COL12A1, PLOD2]
Elastic fibre formation	R-HSA:1566948	REACTOME_Pathways_08.05.2020	4.01969e-06	6.43151e-05	[-1]	8.88889	4	Specific for Cluster #2	[EFEMP2]	[FBLN1, FBLN2, MFAP4]	25	75	23.8806	76.1194	[EFEMP2, FBLN1, FBLN2, MFAP4]
Keratan sulfate/keratin metabolism	R-HSA:1638074	REACTOME_Pathways_08.05.2020	7.35223e-05	0.000808745	[-1]	8.82353	3	Specific for Cluster #2	[]	[FMOD, OMD, PRELP]	0	100	0	100	[FMOD, OMD, PRELP]
Collagen biosynthesis and modifying enzymes	R-HSA:1650814	REACTOME_Pathways_08.05.2020	0.000556926	0.00334155	[-1]	4.47761	3	Specific for Cluster #1	[BMP1, COL12A1, PLOD2]	[]	100	0	100	0	[BMP1, COL12A1, PLOD2]
Keratan sulfate biosynthesis	R-HSA:2022854	REACTOME_Pathways_08.05.2020	4.06577e-05	0.000569208	[-1]	10.7143	3	Specific for Cluster #2	[]	[FMOD, OMD, PRELP]	0	100	0	100	[FMOD, OMD, PRELP]
Keratan sulfate degradation	R-HSA:2022857	REACTOME_Pathways_08.05.2020	3.64001e-06	6.18801e-05	[-1]	23.0769	3	Specific for Cluster #2	[]	[FMOD, OMD, PRELP]	0	100	0	100	[FMOD, OMD, PRELP]
Molecules associated with elastic fibres	R-HSA:2129379	REACTOME_Pathways_08.05.2020	2.01594e-06	3.83029e-05	[-1]	10.5263	4	Specific for Cluster #2	[EFEMP2]	[FBLN1, FBLN2, MFAP4]	25	75	23.8806	76.1194	[EFEMP2, FBLN1, FBLN2, MFAP4]
Diseases associated with glycosaminoglycan metabolism	R-HSA:3560782	REACTOME_Pathways_08.05.2020	0.000129445	0.00129445	[-1]	7.31707	3	Specific for Cluster #2	[]	[FMOD, OMD, PRELP]	0	100	0	100	[FMOD, OMD, PRELP]
Defective CHST6 causes MCDC1	R-HSA:3656225	REACTOME_Pathways_08.05.2020	7.18741e-07	1.43748e-05	[-1]	37.5	3	Specific for Cluster #2	[]	[FMOD, OMD, PRELP]	0	100	0	100	[FMOD, OMD, PRELP]
Defective ST3GAL3 causes MCT12 and EIEE15	R-HSA:3656243	REACTOME_Pathways_08.05.2020	7.18741e-07	1.43748e-05	[-1]	37.5	3	Specific for Cluster #2	[]	[FMOD, OMD, PRELP]	0	100	0	100	[FMOD, OMD, PRELP]
Defective B4GALT1 causes B4GALT1-CDG (CDG-2d)	R-HSA:3656244	REACTOME_Pathways_08.05.2020	7.18741e-07	1.43748e-05	[-1]	37.5	3	Specific for Cluster #2	[]	[FMOD, OMD, PRELP]	0	100	0	100	[FMOD, OMD, PRELP]

### Sheet: CAF_PP_ClueGO_finalTable
GOTerm	GOID	FDR	Cluster 1	Cluster 2	Genes Cluster #1	Genes Cluster #2
Collagen formation	R-HSA:1474290	0.00394276	100	0	[BMP1, COL12A1, PLOD2]	[]
actin filament bundle assembly	GO:0051017	0.000548294	100	0	[FLNA, FSCN1, PFN1, RHOC, TPM1]	[]
regulation of stress fiber assembly	GO:0051492	0.00158247	100	0	[PFN1, RHOC, TPM1]	[]
regulation of smooth muscle cell migration	GO:0014910	0.00334155	100	0	[POSTN, SERPINE1, TPM1]	[]
Elastic fibre formation	R-HSA:1566948	6.43151e-05	23.8806	76.1194	[EFEMP2]	[FBLN1, FBLN2, MFAP4]
glycosaminoglycan catabolic process	GO:0006027	0.00340766	0	100	[]	[FMOD, OMD, PRELP]
Keratan sulfate biosynthesis	R-HSA:2022854	0.000569208	0	100	[]	[FMOD, OMD, PRELP]

### Sheet: CAF_PP_ClueGO_LOG
### All results were created with ClueGO v2.5.7 ###
Organism analyzed: Homo Sapiens [9606]
Identifier types used: [SymbolID]
Evidence codes used: [All]
#Genes in REACTOME_Pathways_08.05.2020 : 10925
#Genes in GO_BiologicalProcess-EBI-UniProt-GOA-ACAP-ARAP_08.05.2020_00h00 : 17972
#All unique genes in selected ontologies: 18312 (reference set for hypergeometric test)
#Genes from Cluster#1: unique uploaded ids 24 -> corresponding genes 24, with 0 (0.0%) missing -> All genes were recognized by ClueGO.
#Genes from Cluster#2: unique uploaded ids 20 -> corresponding genes 20, with 0 (0.0%) missing -> All genes were recognized by ClueGO.
#Genes with functional annotations in all selected Ontologies from Cluster#1: 24 (100.0%)
#Genes with functional annotations in all selected Ontologies from Cluster#2: 20 (100.0%)
#Unique genes with functional annotations in all selected ontologies from the 2 Clusters: 44 (100.0%)
#Genes from all Clusters associated to 24 representative Terms and Pathways (after applying general selection criteria): 17 (38.64%)
#Genes from all Clusters associated to 24 representative Terms and Pathways (after p-value significance selection criteria): 17 (38.64%)
#GO All Terms Specific for Cluster #1: 9
#GO All Terms Specific for Cluster #2: 15
Ontology used:
GO_BiologicalProcess-EBI-UniProt-GOA-ACAP-ARAP_08.05.2020_00h00
REACTOME_Pathways_08.05.2020
Evidence codes used:
All
Identifiers used:
SymbolID
List of missing Genes:
Cluster #1
Cluster #2
Statistical Test Used = Enrichment/Depletion (Two-sided hypergeometric test)
Use pvalue cutoff = true
pvalue cutoff = 0.05
Correction Method Used = Bonferroni step down
Min GO Level = 2
Max GO Level = 8
Cluster #1
Sample File Name = File selection: ManuallyAddedOrModifiedIDs
Number of Genes = 3
Min Percentage = 3.0
Cluster #2
Sample File Name = File selection: ManuallyAddedOrModifiedIDs
Number of Genes = 3
Min Percentage = 3.0
Combine Clusters With 'Or' = true
Percentage for a Cluster to be Significant = 60.0
GO Fusion = false
GO Group = false
Kappa Score Threshold = 0.4
