## Supplementary Table 15 for "Phase-specific signatures of wound fibroblasts and matrix patterns define cancer-associated fibroblast subtypes"

### Sheet: Mean_Border
Border	Spearman	Collagen								Elastin
		Fiber width	Fiber length	Nearest fiber distance	Nearest fiber alignment	Nearest distance to tumor margin	Nearest relative angle to tumor margin	Overall fiber orientation	Overall fiber alignment	Fiber width	Fiber length	Nearest fiber distance	Nearest fiber alignment	Nearest distance to tumor margin	Nearest relative angle to tumor margin	Overall fiber orientation	Overall fiber alignment
Collagen	Fiber width	1	0.138462	-0.614615	-0.726154	0.264615	0.564615	0.600769	-0.541603	0.333043	0.44	-0.123308	-0.415038	0.0626087	0.384348	0.459486	-0.579273
	Fiber length	0.138462	1	-0.211538	0.290769	0.306154	-0.403846	-0.313846	0.271957	-0.322609	0.40087	-0.043609	0.514286	0.410435	-0.373913	-0.281621	0.183527
	Nearest fiber distance	-0.614615	-0.211538	1	0.552308	-0.353846	-0.662308	-0.668462	0.453005	-0.145217	-0.146957	0.206015	0.112782	-0.430435	-0.334783	-0.422925	0.403166
	Nearest fiber alignment	-0.726154	0.290769	0.552308	1	0.0915385	-0.712308	-0.655385	0.838214	-0.326087	0.0330435	-0.0255639	0.458647	0.195652	-0.549565	-0.45751	0.60005
	Nearest distance to tumor margin	0.264615	0.306154	-0.353846	0.0915385	1	0.153077	0.223077	0.201079	-0.0956522	0.206957	-0.18797	0.329323	0.885217	-0.296522	-0.226285	0.0821173
	Nearest relative angle to tumor margin	0.564615	-0.403846	-0.662308	-0.712308	0.153077	1	0.982308	-0.593221	0.350435	0.0678261	-0.0496241	-0.345865	0.106957	0.52087	0.568182	-0.443236
	Overall fiber orientation	0.600769	-0.313846	-0.668462	-0.655385	0.223077	0.982308	1	-0.547381	0.321739	0.13913	0.0075188	-0.279699	0.175652	0.430435	0.533597	-0.385852
	Overall fiber alignment	-0.541603	0.271957	0.453005	0.838214	0.201079	-0.593221	-0.547381	1	-0.389724	0.216852	-0.0263853	0.557107	0.255607	-0.350534	-0.329622	0.575322
Elastin	Fiber width	0.333043	-0.322609	-0.145217	-0.326087	-0.0956522	0.350435	0.321739	-0.389724	1	0.305217	-0.338346	-0.679699	-0.241739	0.401739	0.353755	-0.522385
	Fiber length	0.44	0.40087	-0.146957	0.0330435	0.206957	0.0678261	0.13913	0.216852	0.305217	1	-0.276692	0.075188	0.11913	0.186957	0.277668	-0.0410587
	Nearest fiber distance	-0.123308	-0.043609	0.206015	-0.0255639	-0.18797	-0.0496241	0.0075188	-0.0263853	-0.338346	-0.276692	1	0.193985	-0.126316	0.043609	0.172932	0.186677
	Nearest fiber alignment	-0.415038	0.514286	0.112782	0.458647	0.329323	-0.345865	-0.279699	0.557107	-0.679699	0.075188	0.193985	1	0.430075	-0.598496	-0.469173	0.840046
	Nearest distance to tumor margin	0.0626087	0.410435	-0.430435	0.195652	0.885217	0.106957	0.175652	0.255607	-0.241739	0.11913	-0.126316	0.430075	1	-0.289565	-0.189723	0.1954
	Nearest relative angle to tumor margin	0.384348	-0.373913	-0.334783	-0.549565	-0.296522	0.52087	0.430435	-0.350534	0.401739	0.186957	0.043609	-0.598496	-0.289565	1	0.954545	-0.69305
	Overall fiber orientation	0.459486	-0.281621	-0.422925	-0.45751	-0.226285	0.568182	0.533597	-0.329622	0.353755	0.277668	0.172932	-0.469173	-0.189723	0.954545	1	-0.597577
	Overall fiber alignment	-0.579273	0.183527	0.403166	0.60005	0.0821173	-0.443236	-0.385852	0.575322	-0.522385	-0.0410587	0.186677	0.840046	0.1954	-0.69305	-0.597577	1
Border	P-values	Collagen								Elastin
		Fiber width	Fiber length	Nearest fiber distance	Nearest fiber alignment	Nearest distance to tumor margin	Nearest relative angle to tumor margin	Overall fiber orientation	Overall fiber alignment	Fiber width	Fiber length	Nearest fiber distance	Nearest fiber alignment	Nearest distance to tumor margin	Nearest relative angle to tumor margin	Overall fiber orientation	Overall fiber alignment
Collagen	Fiber width		0.509219	0.00107929	3.96834e-05	0.201154	0.00327839	0.001495	0.00517035	0.111777	0.0314277	0.604509	0.0688077	0.771334	0.0636882	0.0274009	0.00377297
	Fiber length	0.509219		0.310063	0.158511	0.136643	0.0452788	0.126564	0.18847	0.124164	0.0522195	0.855148	0.0203461	0.0463554	0.0718701	0.192977	0.401898
	Nearest fiber distance	0.00107929	0.310063		0.00419964	0.0826875	0.000310026	0.000259766	0.0229629	0.498379	0.493193	0.383533	0.635917	0.0357632	0.109804	0.0443624	0.0564479
	Nearest fiber alignment	3.96834e-05	0.158511	0.00419964		0.663435	6.48606e-05	0.000376517	1.69551e-07	0.119929	0.878178	0.914804	0.0419543	0.359548	0.00540658	0.0281596	0.0024712
	Nearest distance to tumor margin	0.201154	0.136643	0.0826875	0.663435		0.465071	0.283783	0.335139	0.656606	0.331892	0.427421	0.156231	9.15136e-09	0.159432	0.299154	0.709529
	Nearest relative angle to tumor margin	0.00327839	0.0452788	0.000310026	6.48606e-05	0.465071		3.09363e-18	0.0017747	0.0931822	0.752835	0.835414	0.135252	0.618881	0.00906105	0.00467702	0.0341497
	Overall fiber orientation	0.001495	0.126564	0.000259766	0.000376517	0.283783	3.09363e-18		0.00462528	0.125239	0.516742	0.974903	0.232348	0.411651	0.0357632	0.00873594	0.0689956
	Overall fiber alignment	0.00517035	0.18847	0.0229629	1.69551e-07	0.335139	0.0017747	0.00462528		0.0597623	0.308764	0.912077	0.0107189	0.228004	0.0930834	0.124551	0.00407648
Elastin	Fiber width	0.111777	0.124164	0.498379	0.119929	0.656606	0.0931822	0.125239	0.0597623		0.146974	0.144526	0.000978282	0.255106	0.0516637	0.0977245	0.0105539
	Fiber length	0.0314277	0.0522195	0.493193	0.878178	0.331892	0.752835	0.516742	0.308764	0.146974		0.237619	0.752727	0.579276	0.381709	0.199566	0.852439
	Nearest fiber distance	0.604509	0.855148	0.383533	0.914804	0.427421	0.835414	0.974903	0.912077	0.144526	0.237619		0.412504	0.595654	0.855148	0.46594	0.430665
	Nearest fiber alignment	0.0688077	0.0203461	0.635917	0.0419543	0.156231	0.135252	0.232348	0.0107189	0.000978282	0.752727	0.412504		0.058396	0.00530584	0.0368966	3.58695e-06
	Nearest distance to tumor margin	0.771334	0.0463554	0.0357632	0.359548	9.15136e-09	0.618881	0.411651	0.228004	0.255106	0.579276	0.595654	0.058396		0.16992	0.385912	0.371589
	Nearest relative angle to tumor margin	0.0636882	0.0718701	0.109804	0.00540658	0.159432	0.00906105	0.0357632	0.0930834	0.0516637	0.381709	0.855148	0.00530584	0.16992		1.63902e-12	0.000246344
	Overall fiber orientation	0.0274009	0.192977	0.0443624	0.0281596	0.299154	0.00467702	0.00873594	0.124551	0.0977245	0.199566	0.46594	0.0368966	0.385912	1.63902e-12		0.00260275
	Overall fiber alignment	0.00377297	0.401898	0.0564479	0.0024712	0.709529	0.0341497	0.0689956	0.00407648	0.0105539	0.852439	0.430665	3.58695e-06	0.371589	0.000246344	0.00260275

### Sheet: Mean_Center
Center	Spearman	Collagen								Elastin
		Fiber width	Fiber length	Nearest fiber distance	Nearest fiber alignment	Nearest distance to tumor margin	Nearest relative angle to tumor margin	Overall fiber orientation	Overall fiber alignment	Fiber width	Fiber length	Nearest fiber distance	Nearest fiber alignment	Nearest distance to tumor margin	Nearest relative angle to tumor margin	Overall fiber orientation	Overall fiber alignment
Collagen	Fiber width	1	0.577692	-0.623077	-0.470769	0.192308	0.362308	0.521538	-0.370428	-0.0480519	0.17013	0.125	0.0428571	0.331169	-0.0220779	0.218182	-0.181346
	Fiber length	0.577692	1	-0.27	0.132308	0.193846	-0.202308	-0.0438462	-0.0523682	-0.202597	0.264935	-0.367857	0.0321429	0.337662	-0.249351	-0.253247	0.151446
	Nearest fiber distance	-0.623077	-0.27	1	0.282308	-0.402308	-0.573846	-0.683846	0.149403	0.406494	-0.105195	-0.139286	-0.528571	-0.380519	-0.0792208	-0.275325	0.00259994
	Nearest fiber alignment	-0.470769	0.132308	0.282308	1	-0.0453846	-0.737692	-0.686154	0.731614	-0.0922078	0.312987	-0.728571	0.0535714	-0.118182	-0.106494	-0.405195	0.486188
	Nearest distance to tumor margin	0.192308	0.193846	-0.402308	-0.0453846	1	0.394615	0.336923	0.220639	-0.183117	0.350649	-0.228571	0.232143	0.853247	0.0415584	0.319481	-0.275593
	Nearest relative angle to tumor margin	0.362308	-0.202308	-0.573846	-0.737692	0.394615	1	0.877692	-0.427802	-0.18961	-0.277922	0.535714	0.075	0.301299	0.350649	0.544156	-0.570686
	Overall fiber orientation	0.521538	-0.0438462	-0.683846	-0.686154	0.336923	0.877692	1	-0.54486	-0.0909091	-0.203896	0.532143	0.107143	0.293506	0.362338	0.633766	-0.336042
	Overall fiber alignment	-0.370428	-0.0523682	0.149403	0.731614	0.220639	-0.427802	-0.54486	1	-0.129431	0.325854	-0.686942	-0.116279	0.148943	-0.124228	-0.378537	0.0813802
Elastin	Fiber width	-0.0480519	-0.202597	0.406494	-0.0922078	-0.183117	-0.18961	-0.0909091	-0.129431	1	0.224675	0.0214286	-0.860714	-0.272727	0.0948052	0.115584	0.083198
	Fiber length	0.17013	0.264935	-0.105195	0.312987	0.350649	-0.277922	-0.203896	0.325854	0.224675	1	-0.564286	0.367857	0.338961	-0.354545	-0.246753	0.341242
	Nearest fiber distance	0.125	-0.367857	-0.139286	-0.728571	-0.228571	0.535714	0.532143	-0.686942	0.0214286	-0.564286	1	0.185714	-0.260714	-0.125	0.0857143	-0.309482
	Nearest fiber alignment	0.0428571	0.0321429	-0.528571	0.0535714	0.232143	0.075	0.107143	-0.116279	-0.860714	0.367857	0.185714	1	0.382143	-0.703571	-0.385714	0.522362
	Nearest distance to tumor margin	0.331169	0.337662	-0.380519	-0.118182	0.853247	0.301299	0.293506	0.148943	-0.272727	0.338961	-0.260714	0.382143	1	-0.192208	0.246753	-0.172896
	Nearest relative angle to tumor margin	-0.0220779	-0.249351	-0.0792208	-0.106494	0.0415584	0.350649	0.362338	-0.124228	0.0948052	-0.354545	-0.125	-0.703571	-0.192208	1	0.750649	-0.282743
	Overall fiber orientation	0.218182	-0.253247	-0.275325	-0.405195	0.319481	0.544156	0.633766	-0.378537	0.115584	-0.246753	0.0857143	-0.385714	0.246753	0.750649	1	-0.367241
	Overall fiber alignment	-0.181346	0.151446	0.00259994	0.486188	-0.275593	-0.570686	-0.336042	0.0813802	0.083198	0.341242	-0.309482	0.522362	-0.172896	-0.282743	-0.367241	1
Center	P-values	Collagen								Elastin
		Fiber width	Fiber length	Nearest fiber distance	Nearest fiber alignment	Nearest distance to tumor margin	Nearest relative angle to tumor margin	Overall fiber orientation	Overall fiber alignment	Fiber width	Fiber length	Nearest fiber distance	Nearest fiber alignment	Nearest distance to tumor margin	Nearest relative angle to tumor margin	Overall fiber orientation	Overall fiber alignment
Collagen	Fiber width		0.00249344	0.000877815	0.0175425	0.357077	0.0751041	0.00750165	0.0683363	0.836137	0.460943	0.657495	0.882831	0.142531	0.924323	0.342048	0.431458
	Fiber length	0.00249344		0.191796	0.528399	0.35317	0.332131	0.835146	0.803666	0.378452	0.245793	0.177924	0.913212	0.134397	0.275699	0.268018	0.512266
	Nearest fiber distance	0.000877815	0.191796		0.171539	0.0461839	0.0027056	0.000163935	0.475977	0.0674582	0.649967	0.62053	0.0453954	0.0888143	0.732846	0.227064	0.991076
	Nearest fiber alignment	0.0175425	0.528399	0.171539		0.829443	2.57588e-05	0.00015264	3.24315e-05	0.690981	0.167137	0.00286777	0.852484	0.609905	0.645917	0.0684236	0.0254356
	Nearest distance to tumor margin	0.357077	0.35317	0.0461839	0.829443		0.0509242	0.0995725	0.289213	0.426895	0.119128	0.411449	0.403941	8.83665e-07	0.858048	0.158035	0.226593
	Nearest relative angle to tumor margin	0.0751041	0.332131	0.0027056	2.57588e-05	0.0509242		8.32471e-09	0.0329029	0.410391	0.222532	0.042169	0.792545	0.184419	0.119128	0.0107672	0.00689889
	Overall fiber orientation	0.00750165	0.835146	0.000163935	0.00015264	0.0995725	8.32471e-09		0.00485685	0.695131	0.375337	0.0437522	0.704859	0.196593	0.106491	0.00203697	0.136395
	Overall fiber alignment	0.0683363	0.803666	0.475977	3.24315e-05	0.289213	0.0329029	0.00485685		0.576046	0.149442	0.0058859	0.678062	0.519342	0.591606	0.0906283	0.72583
Elastin	Fiber width	0.836137	0.378452	0.0674582	0.690981	0.426895	0.410391	0.695131	0.576046		0.32751	0.943836	8.50076e-05	0.231656	0.682707	0.617837	0.719941
	Fiber length	0.460943	0.245793	0.649967	0.167137	0.119128	0.222532	0.375337	0.149442	0.32751		0.0309695	0.177924	0.132811	0.114802	0.280896	0.130057
	Nearest fiber distance	0.657495	0.177924	0.62053	0.00286777	0.411449	0.042169	0.0437522	0.0058859	0.943836	0.0309695		0.5067	0.34693	0.657495	0.763031	0.25973
	Nearest fiber alignment	0.882831	0.913212	0.0453954	0.852484	0.403941	0.792545	0.704859	0.678062	8.50076e-05	0.177924	0.5067		0.160683	0.00450833	0.15658	0.0479347
	Nearest distance to tumor margin	0.142531	0.134397	0.0888143	0.609905	8.83665e-07	0.184419	0.196593	0.519342	0.231656	0.132811	0.34693	0.160683		0.403889	0.280896	0.453577
	Nearest relative angle to tumor margin	0.924323	0.275699	0.732846	0.645917	0.858048	0.119128	0.106491	0.591606	0.682707	0.114802	0.657495	0.00450833	0.403889		8.84387e-05	0.214279
	Overall fiber orientation	0.342048	0.268018	0.227064	0.0684236	0.158035	0.0107672	0.00203697	0.0906283	0.617837	0.280896	0.763031	0.15658	0.280896	8.84387e-05		0.101491
	Overall fiber alignment	0.431458	0.512266	0.991076	0.0254356	0.226593	0.00689889	0.136395	0.72583	0.719941	0.130057	0.25973	0.0479347	0.453577	0.214279	0.101491

### Sheet: IndividualFibers
Border
Collagen
	Spearman	Fiber orientation	Fiber length	Fiber curvature	Fiber width	Distance to nearest fiber	Alignment to nearest fiber	Distance to tumor margin	Relative angle to tumor margin		P-Values	Fiber orientation	Fiber length	Fiber curvature	Fiber width	Distance to nearest fiber	Alignment to nearest fiber	Distance to tumor margin	Relative angle to tumor margin
	Fiber orientation	1	0.0638129	-0.0108681	-0.0127862	-0.0128891	-0.00135016	0.0127462	-0.122242		Fiber orientation		1.53624e-38	0.0271816	0.0093555	0.0088033	0.783779	0.00957963	4.41732e-137
	Fiber length	0.0638129	1	-0.284147	0.0954608	0.0557776	-0.0359656	0.0363446	-0.158077		Fiber length	1.53624e-38		0	3.15814e-84	7.88267e-30	2.63691e-13	1.47799e-13	5.28141e-229
	Fiber curvature	-0.0108681	-0.284147	1	0.0398811	0.0313932	0.0228905	0.0176596	0.0601043		Fiber curvature	0.0271816	0		5.11815e-16	1.75145e-10	3.27619e-06	0.000331416	2.48485e-34
	Fiber width	-0.0127862	0.0954608	0.0398811	1	-0.202175	-0.105744	0.228219	0.0557858		Fiber width	0.0093555	3.15814e-84	5.11815e-16		0	5.18357e-103	0	8.4176e-30
	Distance to nearest fiber	-0.0128891	0.0557776	0.0313932	-0.202175	1	0.190368	-0.175036	-0.0967256		Distance to nearest fiber	0.0088033	7.88267e-30	1.75145e-10	0		0	1.82877e-281	2.60607e-86
	Alignment to nearest fiber	-0.00135016	-0.0359656	0.0228905	-0.105744	0.190368	1	-0.0940987	-0.0136914		Alignment to nearest fiber	0.783779	2.63691e-13	3.27619e-06	5.18357e-103	0		7.05387e-82	0.00542325
	Distance to tumor margin	0.0127462	0.0363446	0.0176596	0.228219	-0.175036	-0.0940987	1	0.0809193		Distance to tumor margin	0.00957963	1.47799e-13	0.000331416	0	1.82877e-281	7.05387e-82		6.91344e-61
	Relative angle to tumor margin	-0.122242	-0.158077	0.0601043	0.0557858	-0.0967256	-0.0136914	0.0809193	1		Relative angle to tumor margin	4.41732e-137	5.28141e-229	2.48485e-34	8.4176e-30	2.60607e-86	0.00542325	6.91344e-61
Border
Elastin
	Spearman	Fiber orientation	Fiber length	Fiber curvature	Fiber width	Distance to nearest fiber	Alignment to nearest fiber	Distance to tumor margin	Relative angle to tumor margin		P-Values	Fiber orientation	Fiber length	Fiber curvature	Fiber width	Distance to nearest fiber	Alignment to nearest fiber	Distance to tumor margin	Relative angle to tumor margin
	Fiber orientation	1	0.0764273	-0.0514463	-0.0509664	-0.0142562	0.0132225	0.0179399	-0.0985229		Fiber orientation		2.6679e-06	0.00158981	0.00175836	0.383619	0.419049	0.27111	1.39858e-09
	Fiber length	0.0764273	1	-0.163733	-0.0279694	-0.0517102	-0.000203571	0.0251985	-0.0715929		Fiber length	2.6679e-06		4.90877e-24	0.0861698	0.00156608	0.990074	0.122129	1.10599e-05
	Fiber curvature	-0.0514463	-0.163733	1	0.0920096	0.0635671	3.12005e-05	0.0138487	0.0215299		Fiber curvature	0.00158981	4.90877e-24		1.55126e-08	0.000100842	0.998479	0.395597	0.186751
	Fiber width	-0.0509664	-0.0279694	0.0920096	1	-0.288775	-0.158739	-0.0715059	0.0597891		Fiber width	0.00175836	0.0861698	1.55126e-08		1.07823e-72	1.62966e-22	1.12447e-05	0.000243277
	Distance to nearest fiber	-0.0142562	-0.0517102	0.0635671	-0.288775	1	0.215839	-0.0857949	-0.0839181		Distance to nearest fiber	0.383619	0.00156608	0.000100842	1.07823e-72		1.22226e-40	1.49919e-07	2.81726e-07
	Alignment to nearest fiber	0.0132225	-0.000203571	3.12005e-05	-0.158739	0.215839	1	0.0602723	-0.0519849		Alignment to nearest fiber	0.419049	0.990074	0.998479	1.62966e-22	1.22226e-40		0.000227249	0.00148449
	Distance to tumor margin	0.0179399	0.0251985	0.0138487	-0.0715059	-0.0857949	0.0602723	1	0.0350756		Distance to tumor margin	0.27111	0.122129	0.395597	1.12447e-05	1.49919e-07	0.000227249		0.0314515
	Relative angle to tumor margin	-0.0985229	-0.0715929	0.0215299	0.0597891	-0.0839181	-0.0519849	0.0350756	1		Relative angle to tumor margin	1.39858e-09	1.10599e-05	0.186751	0.000243277	2.81726e-07	0.00148449	0.0314515
Center
Collagen
	Spearman	Fiber orientation	Fiber length	Fiber curvature	Fiber width	Distance to nearest fiber	Alignment to nearest fiber	Distance to tumor margin	Relative angle to tumor margin		P-Values	Fiber orientation	Fiber length	Fiber curvature	Fiber width	Distance to nearest fiber	Alignment to nearest fiber	Distance to tumor margin	Relative angle to tumor margin
	Fiber orientation	1	0.0316378	-0.0119205	-0.00226616	-0.0161814	-0.00463946	0.0203062	-0.053726		Fiber orientation		4.46354e-08	0.0392941	0.695196	0.00515629	0.422595	0.000445993	1.4632e-20
	Fiber length	0.0316378	1	-0.284304	0.100736	0.0406488	-0.0168964	0.0479794	-0.179235		Fiber length	4.46354e-08		0	2.82004e-68	2.08053e-12	0.00349229	1.03852e-16	2.86934e-214
	Fiber curvature	-0.0119205	-0.284304	1	0.0586671	0.0145448	0.0151852	-0.00123082	0.0679542		Fiber curvature	0.0392941	0		3.24229e-24	0.0119309	0.008668	0.831479	6.09039e-32
	Fiber width	-0.00226616	0.100736	0.0586671	1	-0.302513	-0.11278	0.248032	0.0602244		Fiber width	0.695196	2.82004e-68	3.24229e-24		0	3.65386e-85	0	1.96918e-25
	Distance to nearest fiber	-0.0161814	0.0406488	0.0145448	-0.302513	1	0.194636	-0.32142	-0.126355		Distance to nearest fiber	0.00515629	2.08053e-12	0.0119309	0		6.67062e-253	0	1.4129e-106
	Alignment to nearest fiber	-0.00463946	-0.0168964	0.0151852	-0.11278	0.194636	1	-0.109439	-0.0201572		Alignment to nearest fiber	0.422595	0.00349229	0.008668	3.65386e-85	6.67062e-253		2.82861e-80	0.000493185
	Distance to tumor margin	0.0203062	0.0479794	-0.00123082	0.248032	-0.32142	-0.109439	1	0.113411		Distance to tumor margin	0.000445993	1.03852e-16	0.831479	0	0	2.82861e-80		3.77265e-86
	Relative angle to tumor margin	-0.053726	-0.179235	0.0679542	0.0602244	-0.126355	-0.0201572	0.113411	1		Relative angle to tumor margin	1.4632e-20	2.86934e-214	6.09039e-32	1.96918e-25	1.4129e-106	0.000493185	3.77265e-86
Center
Elastin
	Spearman	Fiber orientation	Fiber length	Fiber curvature	Fiber width	Distance to nearest fiber	Alignment to nearest fiber	Distance to tumor margin	Relative angle to tumor margin		P-Values	Fiber orientation	Fiber length	Fiber curvature	Fiber width	Distance to nearest fiber	Alignment to nearest fiber	Distance to tumor margin	Relative angle to tumor margin
	Fiber orientation	1	0.0426073	0.00537743	-0.0384641	-0.0249605	-0.0285417	-0.0363646	-0.0401575		Fiber orientation		0.0200194	0.769194	0.0357616	0.17678	0.122443	0.0471508	0.0284226
	Fiber length	0.0426073	1	-0.313436	0.230898	-0.095989	-0.101995	0.0275945	-0.0975905		Fiber length	0.0200194		6.2576e-69	2.34296e-37	1.93328e-07	3.14772e-08	0.132062	9.49567e-08
	Fiber curvature	0.00537743	-0.313436	1	-0.153776	0.0602476	0.0623472	0.0189897	0.00116412		Fiber curvature	0.769194	6.2576e-69		3.13884e-17	0.0011034	0.000733697	0.300064	0.949368
	Fiber width	-0.0384641	0.230898	-0.153776	1	-0.181437	-0.177338	-0.147812	0.113584		Fiber width	0.0357616	2.34296e-37	3.13884e-17		4.19844e-23	3.96964e-22	5.05619e-16	5.10317e-10
	Distance to nearest fiber	-0.0249605	-0.095989	0.0602476	-0.181437	1	0.179616	0.0608054	-0.0531564		Distance to nearest fiber	0.17678	1.93328e-07	0.0011034	4.19844e-23		1.14677e-22	0.000991219	0.0040128
	Alignment to nearest fiber	-0.0285417	-0.101995	0.0623472	-0.177338	0.179616	1	0.100987	-0.0400985		Alignment to nearest fiber	0.122443	3.14772e-08	0.000733697	3.96964e-22	1.14677e-22		4.30005e-08	0.0300283
	Distance to tumor margin	-0.0363646	0.0275945	0.0189897	-0.147812	0.0608054	0.100987	1	0.00273222		Distance to tumor margin	0.0471508	0.132062	0.300064	5.05619e-16	0.000991219	4.30005e-08		0.881524
	Relative angle to tumor margin	-0.0401575	-0.0975905	0.00116412	0.113584	-0.0531564	-0.0400985	0.00273222	1		Relative angle to tumor margin	0.0284226	9.49567e-08	0.949368	5.10317e-10	0.0040128	0.0300283	0.881524

### Sheet: ECM_clinical_correlations
BORDER	Ulcerated	Ulcerated	inflam.infiltr	inflam.infiltr	PD_L1	PD_L1
Fiber width	-0.178796	0.392477	-0.0529043	0.801694	0.246734	0.234439
Fiber length	0.290544	0.158849	-0.0593561	0.77807	-0.00656705	0.975146
Nearest fiber distance	-0.100573	0.632412	0.0129035	0.951187	-0.149635	0.475285
Nearest fiber alignment	0.089398	0.670867	0.0877438	0.676632	-0.149635	0.475285
Nearest distance to tumor margin	0.122922	0.558297	-0.389686	0.0541565	-0.339611	0.0967326
Nearest relative angle to tumor margin	-0.178796	0.392477	-0.0387105	0.85424	0.222342	0.285414
Overall fiber orientation	-0.21232	0.308237	0.0232263	0.91225	0.222342	0.285414
Overall fiber alignment	-0.0391719	0.852521	-0.034247	0.8709	-0.0779866	0.710984
Fiber width	-0.170931	0.42453	-0.0668404	0.756321	-0.0712521	0.740759
Fiber length	-0.146512	0.494515	-0.124834	0.56111	0.0995433	0.643522
Nearest fiber distance	-0.130722	0.582779	0.473645	0.0348972	0.29027	0.214427
Nearest fiber alignment	0.18301	0.439933	-0.144502	0.543303	-0.0548188	0.818447
Nearest distance to tumor margin	0.329653	0.115698	-0.17005	0.426957	-0.230521	0.278493
Nearest relative angle to tumor margin	-0.207559	0.330454	0.0432496	0.840963	0.391886	0.0582369
Overall fiber orientation	-0.277665	0.19957	0.241938	0.266047	0.552915	0.00621237
Overall fiber alignment	0	1	0.172743	0.430581	-0.222029	0.308577
CENTER	Ulcerated	Ulcerated	inflam.infiltr	inflam.infiltr	PD_L1	PD_L1
Fiber width	0.0223495	0.915551	0.503236	0.0103385	0.429204	0.0322721
Fiber length	0.0782233	0.710144	0.0761306	0.717583	-0.0351807	0.86741
Nearest fiber distance	0.111748	0.594862	-0.336781	0.0997242	-0.356028	0.0806788
Nearest fiber alignment	-0.324068	0.114021	-0.429686	0.0320574	-0.332574	0.104299
Nearest distance to tumor margin	0.301718	0.142711	-0.18323	0.380649	-0.250955	0.226272
Nearest relative angle to tumor margin	0.100573	0.632412	0.323878	0.114245	0.278631	0.177427
Overall fiber orientation	0.0335243	0.873603	0.469687	0.0178396	0.354152	0.0824038
Overall fiber alignment	-0.223753	0.282287	-0.456666	0.0217474	-0.162018	0.439079
Fiber width	-0.251935	0.270589	-0.0346171	0.881581	-0.0197386	0.932323
Fiber length	-0.330664	0.143177	-0.229062	0.317901	-0.180937	0.432515
Nearest fiber distance	0.440959	0.113487	0.163663	0.594073	0.387298	0.163004
Nearest fiber alignment	0.188982	0.528671	-0.229129	0.43956	0.0507176	0.8663
Nearest distance to tumor margin	0.440886	0.0454449	-0.217277	0.344102	-0.101983	0.660027
Nearest relative angle to tumor margin	-0.251935	0.270589	0.313027	0.16708	0.13817	0.550321
Overall fiber orientation	0.110221	0.634343	0.192235	0.40382	0.154619	0.503363
Overall fiber alignment	-0.323106	0.153105	-0.0328077	0.887732	0.0411621	0.859389
