## Supplementary Table 16 for "Phase-specific signatures of wound fibroblasts and matrix patterns define cancer-associated fibroblast subtypes"

### Sheet: CoxRegression_output
Supplementary Table 16	Survival
Cox regression output	Center	Parameter	Coeff	Hazard Ratio	Lower	Upper	se(coef)	z	P-value
	1	col_total.length	1.30206	3.67687	1.23354	10.9598	0.557243	2.33661	0.019	*
	2	col_mean.nearest.align	-3.1438	0.0431184	0.00450369	0.412817	1.1526	-2.72758	0.006	**
	3	col_nearest.dist.to.bound	-3.3212	0.0361095	0.00149836	0.87022	1.6236	-2.04558	0.041	*
	4	col_overall.alignment	1.80533	6.08201	1.41695	26.106	0.743294	2.42883	0.015	*
	Border	Parameter	Coeff	Hazard Ratio	Lower	Upper	se(coef)	z	P-value
	1	col_mean.nearest.dist	1.0214	2.77708	1.00544	7.67043	0.518362	1.97044	0.049	*
	Center	Parameter	Coeff	Hazard Ratio	Lower	Upper	se(coef)	z	P-value
	1	el_nearest.relative.boundary.angle	0.812764	2.25413	1.03698	4.8999	0.396156	2.05162	0.04	*
	Border	Parameter	Coeff	Hazard Ratio	Lower	Upper	se(coef)	z	P-value
	1	el_width	2.47182	11.8439	1.75853	79.7704	0.973149	2.54002	0.011	*
	2	el_mean.nearest.align	3.98556	53.8152	3.00175	964.796	1.47266	2.70637	0.007	**
	3	el_nearest.relative.boundary.angle	4.18363	65.6038	1.98365	2169.66	1.78508	2.34367	0.019	*
	Recurrence
	Center	Parameter	Coeff	Hazard Ratio	Lower	Upper	se(coef)	z	P-value
	1	col_mean.nearest.align	-1.33525	0.263093	0.081176	0.852687	0.599953	-2.22559	0.026	*
	2	col_nearest.dist.to.bound	-0.868118	0.419741	0.126091	1.39726	0.613599	-1.4148	0.157
	3	col_overall.alignment	0.915986	2.49924	1.09481	5.70527	0.421133	2.17505	0.03	*
	Border	Parameter	Coeff	Hazard Ratio	Lower	Upper	se(coef)	z	P-value
	1	col_total.length	2.77232	15.9958	1.88884	135.461	1.09	2.54342	0.011	*
	2	col_mean.nearest.dist	3.59869	36.5503	3.0006	445.22	1.27547	2.82146	0.005	**
	3	col_overall.orientation	1.39543	4.03671	1.21505	13.4109	0.612583	2.27794	0.023	*
	Center	Parameter	Coeff	Hazard Ratio	Lower	Upper	se(coef)	z	P-value
	1	el_total.length	-1.37057	0.253963	0.0649567	0.992927	0.69566	-1.97017	0.049	*
	2	el_mean.nearest.dist	-1.43639	0.237785	0.0603589	0.936754	0.699531	-2.05336	0.04	*
	3	el_mean.nearest.align	-1.9418	0.143445	0.0212092	0.970169	0.975281	-1.99102	0.046	*
	4	el_overall.alignment	-1.24327	0.288439	0.0742937	1.11984	0.692083	-1.79642	0.072	.
	Border	Parameter	Coeff	Hazard Ratio	Lower	Upper	se(coef)	z	P-value
	1	el_width	0.771439	2.16288	0.883772	5.29326	0.456638	1.68939	0.091	.
	2	el_mean.nearest.align	0.858429	2.35945	1.16416	4.782	0.36043	2.38168	0.017	*
	3	el_nearest.dist.to.bound	0.60002	1.82215	0.82564	4.02142	0.403893	1.48559	0.137

### Sheet: CoxRegression_finalTables
Supplementary Table 16	Survival
Final Cox tables	Border	Collagen	Hazard Ratio	Lower	Upper	z	P-value
	1	col_mean.nearest.dist	2.77708	1.00544	7.67043	1.97044	0.049
	Border	Elastin	Hazard Ratio	Lower	Upper	z	P-value
	1	el_width	11.8439	1.75853	79.7704	2.54002	0.011
	2	el_mean.nearest.align	53.8152	3.00175	964.796	2.70637	0.007
	3	el_nearest.relative.boundary.angle	65.6038	1.98365	2169.66	2.34367	0.019
	Center	Collagen	Hazard Ratio	Lower	Upper	z	P-value
		col_total.length	3.67687	1.23354	10.9598	2.33661	0.019
		col_mean.nearest.align	0.0431184	0.00450369	0.412817	-2.72758	0.006
		col_nearest.dist.to.bound	0.0361095	0.00149836	0.87022	-2.04558	0.041
		col_overall.alignment	6.08201	1.41695	26.106	2.42883	0.015
	Center	Elastin	Hazard Ratio	Lower	Upper	z	P-value
	1	el_nearest.relative.boundary.angle	2.25413	1.03698	4.8999	2.05162	0.04
	Recurrence
	Border	Collagen	Hazard Ratio	Lower	Upper	z	P-value
	1	col_total.length	15.9958	1.88884	135.461	2.54342	0.011
	2	col_mean.nearest.dist	36.5503	3.0006	445.22	2.82146	0.005
	3	col_overall.orientation	4.03671	1.21505	13.4109	2.27794	0.023
	Border	Elastin	Hazard Ratio	Lower	Upper	z	P-value
	1	el_width	2.16288	0.883772	5.29326	1.68939	0.091
	2	el_mean.nearest.align	2.35945	1.16416	4.782	2.38168	0.017
	3	el_nearest.dist.to.bound	1.82215	0.82564	4.02142	1.48559	0.137
	Center	Collagen	Hazard Ratio	Lower	Upper	z	P-value
	1	col_mean.nearest.align	0.263093	0.081176	0.852687	-2.22559	0.026
	2	col_nearest.dist.to.bound	0.419741	0.126091	1.39726	-1.4148	0.157
	3	col_overall.alignment	2.49924	1.09481	5.70527	2.17505	0.03
	Center	Elastin	Hazard Ratio	Lower	Upper	z	P-value
	1	el_total.length	0.253963	0.0649567	0.992927	-1.97017	0.049
	2	el_mean.nearest.dist	0.237785	0.0603589	0.936754	-2.05336	0.04
	3	el_mean.nearest.align	0.143445	0.0212092	0.970169	-1.99102	0.046
	4	el_overall.alignment	0.288439	0.0742937	1.11984	-1.79642	0.072
