## Supplementary Table 17 for "Phase-specific signatures of wound fibroblasts and matrix patterns define cancer-associated fibroblast subtypes"

### Sheet: Spearman-pearson plots
Spearman-pearson Wound Score correlation plots for TCGA tumors

### Sheet: R2 values
Adjusted R Squared
Skin	0.953171
Bladder	0.785972
Breast	0.641679
Colon	0.74344
Kidney	0.766147
Lung	0.718279
Ovary	0.816012
Pancreas	0.839939
Prostate	0.709463
Stomach	0.684154
Testis	0.948211
Uterus	0.616083
