## Supplementary Table 18 for "Phase-specific signatures of wound fibroblasts and matrix patterns define cancer-associated fibroblast subtypes"

### Sheet: Skin
Spearman Correlation of TCGA skin tumors with each wound-related sample: showing standard deviation distribution from leave-one-out analyses
	NS 1mm.png				X12h 1mm.png				X24h 1mm.png				X3D 1mm.png				X5D 1mm.png				X7D 1mm.png				X10D 1mm.png
	NS WW.png				X1D WW.png				X4D WW.png				X8D WW.png				X14D WW.png

### Sheet: Uterus
Spearman Correlation of TCGA uterus tumors with each wound-related sample: showing standard deviation distribution from leave-one-out analyses
	NS 1mm.png				X12h 1mm.png				X24h 1mm.png				X3D 1mm.png				X5D 1mm.png				X7D 1mm.png				X10D 1mm.png
	NS WW.png				X1D WW.png				X4D WW.png				X8D WW.png				X14D WW.png
