## Supplementary Table 19 for "Phase-specific signatures of wound fibroblasts and matrix patterns define cancer-associated fibroblast subtypes"

### Sheet: Training
Cancer Type	Dataset	Class 1	Class 2	ROC	Sens	Spec	# Samples Training
Breast	Training	Early	Late	0.999	0.973	1	184
Breast	Training	Early	Mid	0.996	0.967	0.978	184
Breast	Training	Mid	Late	0.987	0.946	0.967	184
Colon	Training	Early	Late	1	1	1	52
Colon	Training	Early	Mid	0.963	0.833	0.956	52
Colon	Training	Mid	Late	0.992	0.940	1	52
Esophagus	Training	Early	Late	1	1	1	52
Esophagus	Training	Early	Mid	0.963	0.833	0.956	52
Esophagus	Training	Mid	Late	0.992	0.940	1	52
Kidney	Training	Early	Late	1	1	0.987	154
Kidney	Training	Early	Mid	0.999	0.991	0.987	154
Kidney	Training	Mid	Late	0.998	0.996	0.948	154
Lung	Training	Early	Late	1	0.996	0.996	170
Lung	Training	Early	Mid	0.850	0.791	0.795	170
Lung	Training	Mid	Late	0.999	0.988	0.992	170
Ovary	Training	Early	Late	1	1	1	66
Ovary	Training	Early	Mid	0.999	0.977	0.955	66
Ovary	Training	Mid	Late	1	0.999	1	66
Pancreas	Training	Early	Late	0.910	0.950	0.700	30
Pancreas	Training	Early	Mid	0.940	0.833	0.900	30
Pancreas	Training	Mid	Late	1	0.933	1	30
Prostate	Training	Early	Late	0.998	0.964	1	84
Prostate	Training	Early	Mid	0.989	0.940	0.952	84
Prostate	Training	Mid	Late	1	1	0.992	84
Skin	Training	Early	Late	0.994	0.917	0.954	72
Skin	Training	Early	Mid	0.955	0.944	0.833	72
Skin	Training	Mid	Late	0.918	0.900	0.883	72
Stomach	Training	Early	Late	1	1	1	68
Stomach	Training	Early	Mid	0.992	0.951	0.970	68
Stomach	Training	Mid	Late	1	0.991	1	68
Testis	Training	Early	Late	1	1	0.972	24
Testis	Training	Early	Mid	1	1	1	24
Testis	Training	Mid	Late	0.938	0.806	0.889	24
Uterus	Training	Early	Late	1	1	0.972	10
Uterus	Training	Early	Mid	1	0.700	0.800	10
Uterus	Training	Mid	Late	1	1	1	10

### Sheet: Testing
Cancer Type	Dataset	Class 1	Class 2	Accuracy	Kappa	Accuracy p-Value	# Samples Testing
Breast	Testing	Early	Late	0.983	0.967	5.29e-17	60
Breast	Testing	Early	Mid	0.95	0.9	3.13e-14	60
Breast	Testing	Mid	Late	0.967	0.933	1.59e-15	60
Colon	Testing	Early	Late	1	1	1.53e-05	16
Colon	Testing	Early	Mid	0.813	0.625	0.011	16
Colon	Testing	Mid	Late	1	0.794	1.53e-05	16
Esophagus	Testing	Early	Late	1	1	1.53e-05	16
Esophagus	Testing	Early	Mid	0.813	0.625	0.011	16
Esophagus	Testing	Mid	Late	1	0.794	1.53e-05	16
Kidney	Testing	Early	Late	1	1	8.88e-16	50
Kidney	Testing	Early	Mid	0.96	0.92	1.13e-12	50
Kidney	Testing	Mid	Late	0.94	0.88	1.85e-11	50
Lung	Testing	Early	Late	1	1	1.39e-17	56
Lung	Testing	Early	Mid	0.804	0.607	2.69e-06	56
Lung	Testing	Mid	Late	0.982	0.964	7.91e-16	56
Ovary	Testing	Early	Late	1	1	9.54e-07	20
Ovary	Testing	Early	Mid	1	1	0.000954	20
Ovary	Testing	Mid	Late	1	1	0.000954	20
Pancreas	Testing	Early	Late	0.875	0.75	0.035	8
Pancreas	Testing	Early	Mid	0.875	0.75	0.035	8
Pancreas	Testing	Mid	Late	0.75	0.5	0.145	8
Prostate	Testing	Early	Late	0.962	0.923	4.02e-07	26
Prostate	Testing	Early	Mid	0.885	0.769	4.4e-05	26
Prostate	Testing	Mid	Late	1	1	1.49e-08	26
Skin	Testing	Early	Late	0.955	0.91	5.48e-06	22
Skin	Testing	Early	Mid	1	1	2.38e-07	22
Skin	Testing	Mid	Late	1	1	2.38e-07	22
Stomach	Testing	Early	Late	1	1	2.38e-07	22
Stomach	Testing	Early	Mid	0.955	0.91	5.48e-06	22
Stomach	Testing	Mid	Late	1	1	2.38e-07	22
Testis	Testing	Early	Late	1	1	0.004	8
Testis	Testing	Early	Mid	1	1	0.004	8
Testis	Testing	Mid	Late	0.625	0.25	0.363	8
Uterus	Testing	Early	Late	1	1	0.004	2
Uterus	Testing	Early	Mid	1	1	0.25	2
Uterus	Testing	Mid	Late	1	1	0.25	2
