## Supplementary Table 20 for "Phase-specific signatures of wound fibroblasts and matrix patterns define cancer-associated fibroblast subtypes"

### Sheet: Dataset-specific_settings
Dataset	Reference (PMID)	Organism	Accession #	Sample #	Feature_RNA	mt.percent	rpl.percent	rps.percent	Final cell number	Integrated?	PCs for UMAP (dims)	Clustering resolution
Wound fibroblasts: 6 mm wounds, 4-day post-injury, wound #1	32187560	Mouse	GSE142471	GSM4230078	500	10	22	18	1856	yes	1:5	0.06
Wound fibroblasts: 6 mm wounds, 4-day post-injury, wound #2	32187560	Mouse	GSE142471	GSM4230079	500	18	26	20	917	yes	1:5	0.06
Wound fibroblasts: 6 mm wounds, 4-day post-injury, wound #3	32187560	Mouse	GSE142471	GSM4230080	500	10	28	20	994	yes	1:5	0.06
Wound fibroblasts: 1.5x1.5 cm^2 wounds ,12-day post-injury	30737373	Mouse	GSE113854	GSM3121363	500	15	22	18	14570	yes	1:3	0.1
Wound fibroblasts: 1.2x1.2 cm^2 wounds, 18-day post-injury, fibrotic	32219160	Mouse	GSE141814	GSM4213632	500	15	20	20	1672	yes	1:3	0.1
Wound fibroblasts: 1.2x1.2 cm^2 wounds, 18-day post-injury, regenerative	32219160	Mouse	GSE141814	GSM4213633	500	15	18	20	7791	yes	1:3	0.1
Melanoma CAFs (subcutaneous melanoma model)	32433953	Mouse	E-MTAB-7427	Processed File	500	4	3	2.5	411	no	1:5	0.2
Basal cell carcinoma CAFs (BCC)	31359002	Human	GSE123813	Processed File	500	20	20	15	1444	no	1:4	0.1
Skin squamous cell carcinoma CAFs (SCC)	32579974	Human	GSE144236	Processed File	500	20	20	15	882	no	1:4	0.1
Head and neck squamous cell carcinoma CAFs (HNSC)	29198524	Human	GSE103322	Processed File	500	20	20	15	1329	no	1:5	0.1
Lung cancer CAFs (LC)	32561858	Human	E-MTAB-6149	Processed File	500	15	25	15	1642	no	1:5	0.1
Breast cancer CAFs (BC)	32561858	Human	E-MTAB-8107	Processed File	500	20	20	15	4959	no	1:5	0.1
Colorectal cancer CAFs (CRC)	32561858	Human	E-MTAB-8107	Processed File	500	20	20	15	6553	no	1:5	0.1
Ovarian cancer CAFs (OC)	32561858	Human	E-MTAB-8107	Processed File	500	15	20	20	7948	no	1:6	0.08
Integrated CAFs (BCC, SCC, HNSC, LC, BC, CRC, OC)	N/A	Human	N/A	N/A	N/A	N/A	N/A	N/A	24757	yes	1:6	0.08
Skin melanoma CAFs (SKCM)	27124452	Human	GSE72056	Processed File	500	N/A	N/A	N/A	43	no	1:3	0.9
